# Maturation of HIV-1 neutralizing antibodies in a germinal center conditional expression mouse model

**DOI:** 10.64898/2026.03.30.715358

**Authors:** Ming Tian, Jillian Davis, Hwei-Ling Cheng, Lily M. Thompson, Marie-Elen Tuchel, Aimee Chapdelaine Williams, Audrey Yin, Bailey Wilder, Ivy DiBiase, Michael S. Seaman, Frederick W. Alt

## Abstract

In germinal centers, activated B cells modify their antigen receptors through somatic hypermutation (SHM), followed by antigenic selection that favors expansion of high affinity B cells. The affinity maturation process is critical for development of broadly neutralizing antibodies (bnAbs) against the human immunodeficiency virus-1 (HIV-1). BnAbs have been isolated from some people living with HIV-1. Because these antibodies target conserved epitopes of the HIV-1 Envelope (Env) protein, they inhibit a broad spectrum of viruses. Eliciting bnAbs by vaccination is a top priority for HIV-1 prevention, but reproducing the lengthy maturation of bnAbs is a major challenge. The problem is typified by VRC01 class antibodies, which recognize the CD4 binding site of HIV-1 Env protein. To reach the CD4 binding site, antibodies need to navigate through adjacent glycans. Accommodating the glycans requires multiple SHMs in germinal center (GC) B cells, including infrequent events. For this reason, VRC01 vaccine development often stalls at this point. We have generated a mouse model aimed at providing a potential solution for navigating this vaccine design impediment. To this end, we made a mouse model that expresses a stalled VRC01 intermediate conditionally in GC B cells. This system has three advantages: 1) direct expression of the intermediate obviates prior immunization steps, thereby shortening the immunization scheme; 2) the conditional expression system bypasses tolerance control checkpoints that sometimes delete B cells expressing bnAbs; 3) the intermediate responds to immunization in GCs, the physiological site of affinity maturation. With this model, we established an immunization method to mature the VRC01 intermediate into heterologous neutralizing antibodies against viruses with a native glycan shield. Since high mutation load is common among bnAbs, the germinal center conditional expression system could provide a general tool for boost immunogen design to overcome roadblocks in the maturation pathway.

**Author summary:** In response to antigenic stimulation, cognate B cells become activated and form germinal centers in lymphoid tissues. Germinal center B cells modify their antigen receptors through somatic hypermutation (SHM) of immunoglobulin variable region gene exons, with antigen selecting for high affinity B cells by providing survival advantage. This mechanism accounts for antibody affinity maturaton over the gradual course of an immune response. Affinity maturation is critical for generating potent, neutralizing antibodies against diverse strains of the human immunodeficiency virus-1 (HIV-1). These broadly neutralizing antibodies (bnAbs) are heavily mutated, reflecting lengthy affinity maturation over years of chronic infection. Recapitulating the affinity maturation process is a major challenge for bnAb induction by vaccination. In immunization experiments, bnAb development often stalls at rate limiting steps that involve infrequent, but functionally important, mutational events. Overcoming such obstacles requires boost immunogens that can stimulate the stalled B cells to acquire the requisite mutations. To this end, we recapitulated the maturation arrest of a bnAb lineage by expressing a stalled antibody in mouse germinal center B cells. Using this mouse model, we developed boost immunization conditions that advanced the antibody maturation beyond a roadblock to attain neutralizing activities against heterogenous viruses.
