## Supplemental Tables for "Maturation of HIV-1 neutralizing antibodies in a germinal center conditional expression mouse model"

### Sheet: S1 Table
S1 Table. Sequences of VRC01HC and LC conditional expression cassette and mini-AID-cre
A. VRC01HC conditional cassette	CATCACAGACCTTTCTCCATAGTTGATAACTCAGACACAAGTGAATGACAGATGGACCTCCATCTACTCTTATTTTAAAAAGAAGACAAACCCCACAGGCTCGAGCCTGCATCCCTGGAATGAATCCTACTTGATCATGATGGATGATCATTTTCATATATTCTTGGATTCAGTTAGCAAGAATTTTATAGAATATTTTTACATCAATATTCCTAACGAAAATTGGTATAAAGTTCTCTTTCGTTGTTGAGTCTTTATGTGATTTAGGTATCAGAGTAATTGTGGCTTCATAGAATGAATTGGGTAGAGTACCTTCTGTTTCTATTTGTGAAATAGATTGAGGAGAATTGAATTAGGTCTCCTTTGAAACTCTGTTGGAACTCTGCACTAAACCATCTA…
B. VRC01LC conditional cassette	TAATATTTAGTATTATATACATTAATAATAAAATACATTATCTTCTAAGAATTGAAGTCTCAACTATGAAAATCAGCAGTTCTCTGTCAGAGAAGCCCAACTGCAGAGACCTGGAAAAGCAAACAATGAGCATAAGCTGAGGAGGAGGGAATTGTCCATCTTTCCTTCATCCTCCCTATTTCCTCACTTCTGTCTTTCTCATTCTTTCTTCTTTCCCCTTCCTCCCTTCCATGGTTCTTCTCTGCCTCTTCTTCCTTCCTCCTCCTTCTCCCTCCTATCTTCTTATTCTCCACATTTCAATGTGTCTAATTATTTCTTCTTATCATAAGTATTCTTACAACATTATTTTCATGTGTAATTAAAATACTACTATGTCATGTCAAACCATAAAATCTTGCT…
C. Mini-AID-cre	AAAAAAAGAAAAAGACTCAACATCTACATGGATAGCAGGTACGCTTTTGCCACAGACCACGTCCATGAGGCCATATATCAACAGAGGAGTCTACTGACGTCATGAGCGTAGAGGTCAGTGGACAACTTGCATGAATTGGTTCACTCCCCCTACCATGTGGGTCCTGGGATGGAGCTCAAGGTGGTTTCCAACTCTTGACAATCCTCCTGCCTCAACCTCCAGGCTGCTAGGATTAGTCACCACACTCAGTTTGAAGCCTTTTAATTTCATAGTATTCCATTTGAAAATTCTTTTTTTCTTTCAAACCTGCCTGCTGGCCTTGAATTCAACACGAGGCAGAAGATGGCCTTGAACTCTCAATCCTCCTGCCTCCACCTCCCCGTAGACCTAAGCTTTTGA…

### Sheet: S2 Table
S2 Table. Sequences of sc-RT-PCR products of GL-VRC01 and IA-VRC01
A. GL-VRC01HC-Cm	TGGACCTGGAGGATCCTCTTCTTGGTGGCAGCAGCCACAGGAGCCCACTCCCAGGTGCAGCTGGTGCAGTCTGGGGCTGAGGTGAAGAAGCCTGGGGCCTCAGTGAAGGTCTCCTGCAAGGCTTCTGGATACACCTTCACCGGCTACTATATGCACTGGGTGCGACAGGCCCCTGGACAAGGGCTTGAGTGGATGGGATGGATCAACCCTAACAGTGGTGGCACAAACTATGCACAGAAGTTTCAGGGCAGGGTCACCATGACCAGGGACACGTCCATCAGCACAGCCTACATGGAGCTGAGCAGGCTGAGATCTGACGACACGGCCGTGTATTACTGTGCGAGAGATAGGACTGGGAACGACTGGTACTTCGATGTCTGGGGCGCAGGGACCACGGTC…
B. IA-VRC01HC-Cm	TGGACCTGGAGGATCCTCTTCTTGGTGGCAGCAGCCACAGGAGCCCACTCCCAGGTGCAGCTGGTACAGTCTGGGGCTGAGGTGATGAAGCCTGGGGCCTCTTTGAGGGTCTCCTGCAAGACGTCTGGATACACCTTCACCGCCTACTATATACAGTGGTTGCGACAGGCCCCTGGACAAGGGCTTGAGTGGATGGGATGGATCAACCCTTTCAGAGGTGGTGTAAATTATCCACGGAAATTTCAGGGCAGGGTCACCATGACCAGGGACACGTCCATCAGCACAGCCTACATGGAGTTGCGCAGTCTGAGATCTGACGACACGGCCGTGTATTATTGTGCGAGAGATAGGACTGGGAACGACTGGTATTTCGATGTCTGGGGCGCAGGGACCACGGTC…
C. GL-VRC01HC-Cg1	TGGACCTGGAGGATCCTCTTCTTGGTGGCAGCAGCCACAGGAGCCCACTCCCAGGTGCAGCTGGTGCAGTCTGGGGCTGAGGTGAAGAAGCCTGGGGCCTCAGTGAAGGTCTCCTGCAAGGCTTCTGGATACACCTTCACCGGCTACTATATGCACTGGGTGCGACAGGCCCCTGGACAAGGGCTTGAGTGGATGGGATGGATCAACCCTAACAGTGGTGGCACAAACTATGCACAGAAGTTTCAGGGCAGGGTCACCATGACCAGGGACACGTCCATCAGCACAGCCTACATGGAGCTGAGCAGGCTGAGATCTGACGACACGGCCGTGTATTACTGTGCGAGAGATAGGACTGGGAACGACTGGTACTTCGATGTCTGGGGCGCAGGGACCACGGTC…
D. IA-VRC01HC-Cg1	TGGACCTGGAGGATCCTCTTCTTGGTGGCAGCAGCCACAGGAGCCCACTCCCAGGTGCAGCTGGTACAGTCTGGGGCTGAGGTGATGAAGCCTGGGGCCTCTTTGAGGGTCTCCTGCAAGACGTCTGGATACACCTTCACCGCCTACTATATACAGTGGTTGCGACAGGCCCCTGGACAAGGGCTTGAGTGGATGGGATGGATCAACCCTTTCAGAGGTGGTGTAAATTATCCACGGAAATTTCAGGGCAGGGTCACCATGACCAGGGACACGTCCATCAGCACAGCCTACATGGAGTTGCGCAGTCTGAGATCTGACGACACGGCCGTGTATTATTGTGCGAGAGATAGGACTGGGAACGACTGGTATTTCGATGTCTGGGGCGCAGGGACCACGGTC…
E. GL-VRC01LC-Ck	TTCCTCCTGCTACTCTGGCTCCCAGATACCACCGGAGAAATTGTGTTGACGCAGTCTCCAGGCACCCTGTCTTTGTCTCCAGGGGAAAGAGCCACCCTCTCCTGCAGGGCCAGTCAGAGTGTTAGCAGCAGCTACTTAGCCTGGTACCAGCAGAAACCTGGCCAGGCTCCCAGGCTCCTCATCTATGGTGCATCCAGCAGGGCCACTGGCATCCCAGACAGGTTCAGTGGCAGTGGGTCTGGGACAGACTTCACTCTCACCATCAGCAGACTGGAGCCTGAAGATTTTGCAGTGTATTACTGTCAGCAGTATGAATTCTTCGGCCAAGGGACCAAGGTGCAGGTGGACATCAAACGGGCTGATGCTGCACCAACTGTATCCATCTTCCCACCATCCAGT…
F. IA-VRC01LC-Ck	TTCCTCCTGCTACTCTGGCTCCCAGATACCACCGGAGAAATTGTGTTGACGCAGTCTCCAGGAACCCTGTCTTTGTCTCCAGGGGAAAGAGCCATCCTCTCCTGCAGGGCCAGTCAGAGTGTTAGCAGCAACTCCTTAGCCTGGTACCAGCAGAAACCTGGCCAGGCTCCCAGGCTCCTCATCTTTGATGCATCCAGCAGGGCCACTGGCATCCCAGACAGGTTCAGTGGCAGTGGGTCTGGGACAGACTTCACTCTCACCATCAGCAGACTGGAGCCTGAAGATTTTGCAGTGTATTTCTGTCAACAGTATGAATTCTTCGGCCAAGGGACCAAGGTGCAGGTGGACATCAAACGGGCTGATGCTGCACCAACTGTATCCATCTTCCCACCATCCAGT…

### Sheet: S3 Table
S3 Table. Sequences of IA-VRC01.v2 HCs and LCs.
HC	Sequence		LC	Sequence
IA-VRC01HC_protein.sbd(1>120)	QVQLVQSGAEVMKPGASLRVSCKTSGYTFTAYYIQWLRQAPGQGLEWMGWINPFRGGVNYPRKFQGRVTMTRDTSISTAYMELRSLRSDDTAVYYCARDRTGNDWYFDVWGAGTTVTVSS		IA-VRC01LC_protein(1>106)	EIVLTQSPGTLSLSPGERAILSCRASQSVSSNSLAWYQQKPGQAPRLLIFDASSRATGIPDRFSGSGSGTDFTLTISRLEPEDFAVYFCQQYEFFGQGTKVQVDIK
1Hd.sbd(1>120)	QVQLVQSGAEVMKPGASLRVSCRTSGDTFTAYFIHWLRQAPGQGLEWMGWINPFRGAVNYPRKFQGRVTMTRDTFISTAYMELRSLRSDDTAVYYCVRDGTGNDWNFDGWGAGTTVTVSS		1Ld.sbd(1>106)	AIVLTQSPGTLSLSPGERAILSCRASQSVSSNSLAWYQQRPGQAPRLLIFDTSNRATGIPDRFSGSGSGTDFTLTISRLEPEDFAVYFCQHYEFFGQGTKVQVDIK
2Hd.sbd(1>120)	QVQVIQFGGEVMKPGAFLRVSCKKFGYSFTAYYIQWLRQAPGQGLEWMGWINPFRGGVNYPGIIQGRVTMTRDTFISTAYMELRSLRFDDTAVYYCARGRTGDDWNLDVWGAGTAVTVSS		2Ld.sbd(1>106)	ETVLTQSPGTLSLSPGERAILSCRASQSVSSNSLAWYQQKPGQAPRLLIFDASSRATGIPDRFSGSGSGTDFTLTISRLEPEDFAVYFCQHYEFFGQGTKVQVDIK
3Hd.sbd(1>120)	QVQLVQSGAEVMKPGASLRVSCKTSGYSFTAYFIQWLRQAPGQGLEWMGWINPFRGAVNYPREFQDRVTMTRDTFISTAYMELRSLRSDDTAVYYCAIDTTGNDWYFDVWGAGTTVTVSS		3Ld.sbd(1>106)	EIVLTQSPGTLSLSPGERAILSCRASQSVSSNSLAWYQQKPGQAPRLLIFDASSRATGIPDRFSGSGSGTDFTLTISRLEPEDFAVYFCQQYEFFGQGTKVQVDIK
4Hd.sbd(1>120)	QVQLVQSGAEVMKPGASLRISCKTSGYTFTAYYIQWLRQAPGQGLEWMGWISPFRGGVNYPGKFQGRVTMTRDTYISTAYMELRGLRSDDTAVYYCAVDMTGNDWYFDVWGAGTTVTVSS		4Ld.sbd(1>106)	EIVLTQSPGTLSLSPGEKAILSCRTSQSVNSNSLAWYQQKPGQAPRLLMFDASSRATGIPDRFSGSGSGTDFTLSISRLEPEDFAVYFCQHYEFFGHGTKVQVDIK
7Hd.sbd(1>120)	QVQLIQSGAEVMKPGASLRVSCKTSGYTFTAYYIQWWRQAPGQGLEWMGWIYPFRGGVNYPGKFQGRVTMTRDTFSSTAYMELRSLRSDDTAVYYCAIDRTGNDWYLDVWGAGTTVTVSS		7Ld.sbd(1>106)	AIVLTQSPETLSLSPGDRAILSCRASQSVNSKSLAWYQQKPGQAPRLLIFDTSSRATGIPDRFSGSGSGTGFTLTISRLEPEDFALYFCQHYEFFGQGTKVQVDIK
8Hd.sbd(1>120)	QVQLVQSGAEVMKPGASLRVSCKTSGYTFTDYFIHWLRLAPGQGLEWMGWINPFRGGVNYPQKFQGRVTMTRDTFISTAYMELRSLTSDDTAVYYCATDRTGNDWYFDVWGAGTTVTVSS		8Ld.sbd(1>106)	EVVLTQSPGTLSLSPGERAILSCRASQSFNSNSLAWYQQKPGQAPGLLIFDASSRATGIPDRFSGSGSGTDFTLTISRLEPEDFAVYFCQHYEFFGQGTKVQVDIK
9Hd.sbd(1>120)	QVQLVQSGAEVMKPGASLRVSCKTSGYTFTAYYIHWLRQAPGQGLEWMGWINPFRGGVNYPGEFQGRVTMTRDTFISTAYMELRSLRSDDAAVYYCATDRTGNDWYFDVWGTGTTVTVSS		9Ld.sbd(1>105)	EIVLTQSPGTLSLSPGERAILSCRASQSVTNSLAWYQQKPGQAPRLLIFDASSRATGIPDRFSGSGSGTDFTLTISRLEPEDFAVYFCQHYEFFGQGTKVQVDIK
10Hd.sbd(1>120)	QVQLVQSGAEVMTPGASLRVSCRTSGYTFTAYYIQWFRQAPGQGLEWMGWINPFRGGVNYSWKFQGRVTLTRDTFISTAYMELRSLTSDDTAVYYCATDRTGNDWYLDVWGAGTTVTVSS		10Ld.sbd(1>106)	ETVMTQTPGTLSLSPGKRAILSCRASQRISSNSLAWYQQKPGQAPRLLIFDASSRATGIPDRFSGSGSGTEFTLTISRLEPEDFAVYFCQHYEFFGQGTKVQVDIK
11Hd.sbd(1>120)	QVQLVQSGAEVMKPGASLRVSCKTSGFSFTAFFIQWLRQAPGQGLEWMGWINPFRGAVNYPRKFQGRVTMIRDTSISTAYMELRSLRSDDTAVYYCAIDTTGNDWYFDVWGAGTRVTVSS		11Ld.sbd(1>106)	EIVLTQSPGTLSLSPGERAILSCRASQSISSNSLGWYQQKPGQAPRLLIFDASSRATGIPDRFSGSGSGTDFTLTISRLEPEDFAVYFCQQYEFFGQGTKVQVDIK
12Hd.sbd(1>120)	QVHLVQSGAEVMKPGASLRVSCKTSGYTFTAYFIQWLRQAPGQGLEWMGWINPFRGGVNYPGKFQGRVTMTRDTSISTAYMELRSLRSDDTAVYYCAIDTTGNDWYFDVWGAGTTVTVSS		12Ld.sbd(1>106)	AIVLTQSPGTLSLSPGERAILSCRASQSIGSNSLAWYQQKPGQAPRLLIFDASSRATGIPDRFSGSGSGTDFTLTISRLEPEDFAVYFCQHYEFFGQGTKILVDIK
14Hd.sbd(1>120)	QVQLVQSGAEVMKPGASLRVSCKTSGYTFTASYIHWLRQAPGQGLEWMGWINPFRGGVNYPWQFQGRITMTRDTFISTAYMELRSLRFDDTAVYYCATDRTGNDWYFDVWGAGTAVTISS		14Ld.sbd(1>106)	EVVLTQSPGTLSLSPGERAILSCRASQSVSSNSLAWYQQKPGQAPRLLIFDASSRATGIPDRFSGSGSGTDFTLTITRLEPEDFAVYFCQHYEFFGQGTKVQVDIK
16Hd.sbd(1>120)	QVHLVQSGAEVMKPGASLRVSCRTSGYTFTAYYINWLRQAPGQGLEWMGWINPFRGGVNYPGKFQGRVAMTRDTSISTAYMELRSLRSDDTAVYYCARDGTGNDWNFDGWGAGTTVTVSS		16Ld.sbd(1>106)	AIELTQSPGTLSLSPGERAILSCRASQSVGSNSLAWYQQRPGQAPRLLIFAAYSRATGVPDRFSGSGSGTDFTLTISRLEPEDFAVYFCQHYEFFGQGTKVQVDIK
19Hd.sbd(1>120)	QVQLVQSGAEVMKPGASLRVSCKTSGYTFTAYYIQWWRQAPGQGLEWMGWINPFRGGVNYPRKFQGRVTMTRDTSISTAYLELRSLRSDDTAIYYCARGRTGDDWNLDVWGAGTTVTVSS		19Ld.sbd(1>105)	EIVVTQSPGTLSLSPGERAILSCRASQSVSNSLAWYQQKPGQAPRLLIFDASSRATGIPDRFSGSGSGTDFTLTISRLEPEDFAVYFCQHYEFFGQGTKVQVAIK
20Hd.sbd(1>120)	QVQLVQSGAEVMEPGASLRVSCKTSGYTFTDYFIHWLRQAPGQGLEWMGWINPLRGGVNYPGKFQGRVTMTRDTFISTAYMELRSLQSDDTAVYYCVMDGTGNDWFFDVWGAGTPVTVSS		20Ld.sbd(1>106)	EIVLTQSPGTLSLSPGERAILSCRASQSVSSNSLAWYQQRPGQAPRLLIFDASSRATGIPDRFSGSGSGTDFTLTISRLEPEDFAVYFCQQYEFFGQGTKVQVDIK
21Hd.sbd(1>120)	QVQLVQSGTEVMKPGASLRVSCTTSGYTFTAYYIHWLRQAPGQGLEWMGWINPFRGGVNYPGKFQGRVTMTRDTFINTAYLELRSLGSDDTAIYYCVTDTTGNDWYFDVWGAGTTVTVSS		21Ld.sbd(1>106)	EIVLTQSPGTLSLSPGERAILSCRASQTISSNSLAWYQQKPGQAPKLLIFDASSRATGIPDRFSGSGSGTDFTLTISGLEPEDFAVYFCQQYEFFGQGTKVQVDMK
22Hd.sbd(1>120)	QVHLAQSGAEVMKPGASLRVSCKTSGYTFTAYYIQWLRQAPGQGLEWMGWISPFRGGVNYPGKFQGRVTMTRDTFISTAYMELHSLRSDDTAVYYCAIDRTGNDWYFDVWGAGTTVTVSS		22Ld.sbd(1>105)	EVVLTQSPGTLSLSPGERAILSCRASQSVTNSLAWYQQKPGQAPRLLIFDASSRATGIPDRFSGSGSGTDFTLTISRLEPEDFAVYFCQHYEFFGQGTKVQVDIK
23Hd.sbd(1>120)	QVQLVQSGAEVMKPGASLRVSCKTSGYTFTASYIHWLRQAPGQGLEWMGWINPFRGGVNYPWQFQGRITMTRDTFISTAYMELRSLRSDDTAVYYCATDRTGNDWYFDVWGAGTAVTISS		23Ld.sbd(1>106)	EVVLTQSPGTLSLSPGERAILSCRASQSVSSNSLAWYQQKPGQAPRLLIFDASSRATGIPDRFSGSGSGTDFTLTITRLEPEDFAVYFCQHYEFFGQGTKVQVDIK
24Hd.sbd(1>120)	QVQLVQSGAEVMKPGASLRVSCKTSGYTFTAYYIHWLRQAPGQGLEWMGWINPFRGGVNYPWQFQGRITMTRDTFISTAYMELRSLRSDDTAVYYCATDKTGNDWYFDVWGAGTAVTISS		24Ld.sbd(1>106)	EVVLTQSPGTLSLSPGERAILSCRASQSVSSNSLAWYQQKPGQAPRLLIFDASSRATGIPDRFSGSGSGTDFTLTISRLEPEDFAVYFCQHYEFFGQGTKVQVDIK
25Hd.sbd(1>120)	QVQLVQSGAEVMKPGASLRVSCMTSGYTFTAYFIHWFRQAPGQGLEWMGWINPFRGGVNYPWQFQGRVTMTRDTSISTAYMELRSLRSDDTAVYYCATDRTGNDWYFDVWGAGTTVTVSS		25Ld.sbd(1>106)	AIVLTQSPGSLSLSPGERAILSCRTSQSVSSNSLAWYQQKPGQAPRLLIFDSSTRATGIPDRFSGSGSGTDFTLTISRLDPEDFAVYFCQHYEFFGQGTKVQVDIK
26Hd.sbd(1>120)	QVQLVQSGAEVMKPGASLRVSCKTSGYTFTAYFIQWLRQAPGQGLEWMGWINPFRGGVNYLRKFQGRVTMTRDTSISTAYMELRNVRSDDTAVYYCAGDMTGNDWYFDVWGAGTTVTVSS		26Ld.sbd(1>106)	EIDLTQSPGTLSLSPGEKAILSCRTSQSVSSNSLAWYQQKPGQAPRLLIFDASSRATGIPDRFSGSGSGTDFTLSISRLEPEDFAVYFCQHYEFFGQGTKVQVDIK
27Hd.sbd(1>120)	QVQLVQSGAEGMKPGASLRVSCRTSGYTFTAYYIHWLRQAPGQGLEWMGWINPFRGGVNYPRKFQGRVTMTRDTFSNTAYMELRNLRSDDTAVYYCVIDRTGNDWNFDVWGTGTTVTVSS		27Ld.sbd(1>106)	ESVLTQTPGTLSLSPGERAILSCRASQSISSSSLAWYQQRPGQAPRLLIFDASTRATGIPDRFSGNGSGTDFTLTISRLEPEDFALYFCQQYEFFGQGTKVQVDIK
28Hd.sbd(1>120)	QVQLVQSGAEVMKPGASLRVSCKTSGYTFTAFYLQWLRQAPGQGLEWMGWINPFRGAVNYPRTFQGRVTMTRDTSINTAYMDLHSLRSDDTAVYYCAIDTTGNDWYFDVWGAGTTVTVSS		28Ld.sbd(1>106)	AIELTQSPGTLSLSPGERASLSCRASQSVSSNSLAWYQQKPGQAPRLLIFDASSRATGIPDRFSGSGSGTDFTLTISRLEPEDFAVYFCQHYEFFGQGTKVQVDIK
1He_p.sbd(1>120)	QVQLVQSGAEVMKPGASLRVSCKTSGYTFTAYFIQWFRQAPGQGLEWMGWINPFRGGVNYPRKFQGRVAMTRDTSISTAYMELRSLRSDDTAVYYCARDSIGNDWYFDVWGAGTTVTVSS		1Le_p.sbd(1>106)	EIVLTQSPGTLSLSPGERVILSCRASQSISSNSLAWYQQKPGQAPRLLIFDASSRATGIPDRFSGSGSGTDFTLTISRLEPEDFAVYFCQHYEFFGQGTKVQVDIK
2He_p.sbd(1>120)	QVHLVQSGAEVMKPGASLRVSCKTSGYTFTAYYIQWFRQAPGQGLEWMGWINPFRGGVNYPRKFQGRVTMTRDTFISTAYMELRSLRSDDTAVYYCATDRTGNDWYFDVWGAGTTVTVSS		2Le_p.sbd(1>106)	EIELTQSPGTLSLSPGERAILSCRASQSISSNSLAWYQQKPGRAPRLLIFDASSRATGIPDRFSGSGSGTDFTLTISRLEPEDFAVYFCQHYEFFGQGTKVQVDIK
3He_p.sbd(1>120)	QVQLVQSGAEVMKPGASLRVSCKTSGYTFTAYYIQWLRQAPGQGLEWMGWINPFRGAVNYPRIFQGRVTMTRDTSISTAYMELRSLRSDDTAVYYCAIDGTGNDWYFDVWGAGTTVTVSS		3Le_p.sbd(1>106)	EIVLTQSPGTLSLSPGERAILSCRASQSISSNSLAWYQQKPGQAPRLLIFDASSRATGIPDRFSGSGSGTDFTLTISRLEPEDFAVYFCQQYEFFGQGTKVQVDIK
5He_p.sbd(1>120)	QVQLLQSGAEVMKPGASLRVSCKTSGYTFTASYIHWLRQAPGQGLEWMGWINPFRGGVNYPGQFQGRVTMTRDTSITTAYMELRSLRSDDTAVYYCARDGTGNDWNFDVWGAGTTVTVSS		5Le_p.sbd(1>106)	EIVLTQSPGTLSLSPGERAILSCRASQSVSSNSLAWYQQKPGQAPRLLIFDASSRATGIPDRFSGSGSGTDFTLTISRLEPEDFAVYFCQHYEFFGQGTKVQVDIK
6He_p.sbd(1>120)	QVQLVQSGAEVMKPGASLRVSCQTSGYTFTAYYIQWLRQAPGQGLEWMGWINPFRGGVNYPRKFQGRVTMTRDTSFSTAFMELRSLRSDDTAVYYCARGRTEDDWAFDVWGAGTTVTVSS		6Le_p.sbd(1>106)	EIVLTQSPGTLSLSPGERAILSCRASQNVGSNSLAWYQQKPGQAPRLLIFDASSRATGIPDRFSGSGSGTDFTLTINKLEPEDFAVYFCQQYEFFGQGTKVQVDIK
8He_p.sbd(1>120)	QVQLVQSGAEVMKPGASLRVSCKTSGYTFTAYFIHWLRQAPGQGLEWMGWINPFRGGVNYPGEFQGRVTMTRDTFISTAYMELRSLRSDDTAVYYCAIDRTGNDWYFDVWGAGTTVSVSS		8Le_p.sbd(1>106)	EIVLTQSPGTLSLSPGERAILSCRASQSVSSNSLAWYQQKPGQAPRLLIFDASSRATGIPDRFSASGSGTDFTLTISRLEPEDFAVYFCQHYEFFGQGTKVQVDIK
9He_p.sbd(1>120)	QVQLVQSGAEVMKPGASLRVSCKTSGYTFTAYYIQWLRQAPGQGLEWMGWINPFRGGVNYPRKFQGRVTMTRDTSINTTYMELRSLRSDDTAVYFCAIDRTGNDWYFDVWGAGTTVTVSS		9Le_p.sbd(1>106)	EIVLTQSPGTLSLSPGERAILSCRASQSVSNNSLAWYQQKPGQAPSLLIFDASSRATGIPDRFSGSGSGTDFTLTISRLEPEDFAVYFCQQYEFFGQGTKVQVVIK
10He_p.sbd(1>120)	QVQLVQSGAEVMKPGASLRVSCKTSGYTFTAYFIHWLRQAPGQGLEWMGWINPFRGGVNYPGEFQGRVTMTRDTFISTAYMELRSLRSDDTAVYYCAIDRTGNDWYFDVWGAGTTVTVSS		10Le_p.sbd(1>106)	EIVLTQSPGTLALSPGERATLSCRASQSVSSNSLAWYQQKPGQAPRLLIFDASSRATGIPDRFSASGSGTDFTLTISRLEPEDFAVYFCQHYEFFGQGTKVQVDIK
11He_p.sbd(1>120)	QVQLVQSGAEVMKPGASLRVSCKTSGYTFTAYYIQWLRQAPGQGLEWMGWINPFRGGVNYPRKFQGRVTMTRDTSISTAYMELRSLRSDDTAVYYWASDRTGNDWNFDVWGAGTTVTVSS		11Le.sbd(1>106)	EIVLTQSPGTLSLSPGERAILSCRASQSVSSNSLAWYQQKAGQAPRLLIFDASSRATGIPDRFSGSGSGTDFTLTISRLEPEDFAVYFCQHYEFFGQGTKVQVDIK
12He_p.sbd(1>120)	QVQLVQSGAEVMKPGASLRVSCKTSGYTFTAYFIHWLRQAPGQGLEWMGWINPFRGGVNYPGEFQGRVTMTRDTFISTAYMELRSLRSDDTAVYYCAIDRTGNDWNFDVWGAGTTVTVSS		12Le_p.sbd(1>106)	EIVLTQSPGTLSLSPGERAIFSCRASQSISSNSLAWYQQKPGQAPRLLIFDASSRATGIPDRFSASGSGTDFTLTISRLEPEDFAVYFCQHYEFFGQGTKVQVDIK
13He_p.sbd(1>120)	QEQLVQSGAEVMKPGASLRVSCKTSGFTFTASYIQWFRQVPGQGLEWMGWIHPFRGGANYPGKFQGRVTMTRDTSISTAYMELRSLRSDDTAVYYCARDRTGNDWYFDVWGAGTTVTVSA		13Le_p.sbd(1>106)	DIVLTQSPGTLSLSPGERAILSCRASQSISSNSLAWYQQKPGQAPRLLIFDASSRATGIPDRFSGSGSGTDFTLTISRLEPEDFAVYFCQQYEFFGQGTKVQVDIK
14He_p.sbd(1>120)	QVQLVQSGAEVMKSGASLRVSCKTSGYTFTAYFIHWLRQAPGQGLEWMGWINPFRGGVNYPGEFQGRVTMTRDTFISTAYMELRSLRSDDTAVYYCAIDRTGNDWYFDVWGAGTTVTVSS		14Le_p.sbd(1>106)	EIVLTQSPGTLSLSPGERAILSCRASQSVSSNSLAWYQQKPGQAPRLLIFDASTRATGIPDRFSASGSGTDFTLTISRLEPEDFAVYFCQHYEFFGQGTKVQVDIK
15He_p.sbd(1>120)	QVQLVQSGAEVMKPGASLRVSCKTSGYTFTAYYIQWLRQAPGQGLEWMGWINPFRGGVNYPRKFQGRVTMTRDTSISTAYMELRSLSSDDTAVYYCATDRTGNDWYFDVWGAGTTVTVSS		15Le_p.sbd(1>105)	EIVLTQSPGTLSLSPGERAILSCRASQSISNSLAWYQQKPGQAPRLLIFDASNRATDFPDRFSGSGSGTDFTLTVNRLEPEDFAVYFCQHYEFFGQGTKVQVDIK
16He_p.sbd(1>120)	QVQLVQSGAEVMKPGASLRVSCKTSGYTFTAYYIQWLRQAPGQGLEWMGWISPFRGGVNYPRKFQGRVTMTRDTSISTAYMELRSLTSDDTAVYYCAIDRTGNDWYLDVWGAGTTVTVSS		16Le_p.sbd(1>106)	EIVLTQSPETLSLSPGERAILSCRASQSVGSNSLAWYQQKPGQAPRLLIFDTSSRAAGIPDRFSGSGSGTDFALTISRLEPEDFAVYFCQHYEFFGQGTKVQVDIK
17He_p.sbd(1>120)	QVQLVQSGAEVMKPGASLRVSCKTSGYTFTAYNVQWLRQAPGQGLEWMGWISPFRGGVNYPRKFQGRVTLTRDTFISTAYMGLRSLRSDDTAVYFCARDRTGNDWYFDVWGAGTTVTVSS		17Le_p.sbd(1>106)	EVVLTQSPGTLTLSPGERAILSCRASQNVSSNSLAWYQQKPGQAPRLLIFDASSRATGIPDRFSGSGSGTDFTLTISRLEPEDFAVYFCQQYEFFGQGTKVQVDIK
18He_p.sbd(1>120)	QVHLVQSGAEVMKPGASLRVSCKTSGYTFTAYYIHWFRQAPGQGLEWMGWINPFRNGVNYPRKFQGRVTMTRDTSISTAYMELRSLRSDDTAVYYCTTDRTGNDWNFDDWGAGTTVTVSS		18Le_p.sbd(1>106)	EIVLTQSPGTLSLSPGERAILSCRASQSVSSNSLAWYQQKPGQAPRLLIFDASSRATGIPDRFSGSGSGTDFTLTISRLEPEDFAVYFCQHYEFFGQGTKVQVDIK
19He_p.sbd(1>120)	QVQLVQSGAEVMKAGASLRVSCKTSGYTFTAYYLQWLRQAPGQGLEWMGWIHPFRGGVNYPRKFQGRVTMTRDTSISTAYMELRSLRSDDTAVYYCATDRTGNEWYFDVWGAGTTVTVSS		19Le_p.sbd(1>106)	EIVLTQSPGTLSLSPGERAILSCRASQSISSNSLAWYQQKPGQAPRLLIFDASSRATGIPDRFSGSGSGTDFTLTISGLEPEDFALYFCQHYEFFGQGTKVQVDIK
21He_p.sbd(1>120)	QVQLVQSGAEVMKPGASLRVSCKTSGYTFTAYYIQWLRQAPGQGLEWMGWINPFRGGVNYPRKFQGRVTMTRDTSISTVYMELRSLRSDDTAVYYCTRDTTGNDWYFDVWGAGTTVTVSS		21Le_p.sbd(1>106)	EIVLTQSPGTLSLSPGERAILSCRASQSVSSKSLAWYQQKPGQAPRLLIFDVSSRATGIPDRFSGSGSGTDFTLTISRLEPEDFAVYFCQHYEFFGQGTKVQVDIK
22He_p.sbd(1>120)	QVQLVQSGAEVMKPGASLRVSCKTSGYTFTAYFIHWLRQAPGQGLEWMGWINPFRGGVNYPGEFQGRVTMTRDTFISTAYMELRSLRSDDTAVYYCAIDRTGNDWNFDVWGAGTTVTVSS		22Le_p.sbd(1>106)	EIVLTQSPGTLSLSPGERAIFSCRASQSISSNSLAWYQQKPGQAPRLLIFDASSRATGIPDRFSASGSGTDFTLTISRLEPEDFAVYFCQHYEFFGQGTKVQVDIK
23He_p.sbd(1>120)	QVQLVQSGAEVMKPGASLRVSCKTSGYTFTAYFIQWLRQAPGQGLEWMGWINPFRGGVNYPRKFQGRVTMTRDTSISTAYMELRSLSSDDTAVYYCATDRTGNDWYFDVWGAGTTVTVSS		23Le_p.sbd(1>105)	EIVLTQSPGTLSLSPGERAILSCRASQTIGNSLAWYQQKPGQAPRLLIFDASSRATDFPDRFSGSGSGTDFTLTVNRLEPEDFAVYFCQHYEFFGQGTKVQVDIR
24He_p.sbd(1>120)	QVQLVQSGAEVMKPGASLRVSCKTSGYTFTAYFIHWLRQAPGQGLEWMGWINPFRGGVNYPGEFQGRVTMTRDTFISTAYMELRSLRSDDTAVYYCAIDRTGNDWYFDVWGAGTTVTVSS		24Le_p.sbd(1>106)	EIVLTQSPGTLSLSPGERAIFSCRASQSVSSNSLAWYQQKPGQAPRLLIFDASSRATGIPDRFSASGSGTDFTLTISRLEPEDFAVYFCQHYEFFGQGTKVQVDIK
25He_p.sbd(1>120)	QVQLVQSGAEVMEPGASLRVSCRTSGYTFTAYFIHWFRQAPGQGLEWVGWINPFRGGVNYPRKFQGRVTLTRDTSISTAYMDLRSLRSDDTAVYYCATDRTGNDWNFDVWGAGTTVTVSS		25Le_p.sbd(1>106)	EIVLTQSPGTLSLSPGERAILSCRASQSLSSNSLAWYQQKPGQAPRLLIFDASRRATGIPDRFSGSGSGTDFTLTISRLEPEDFAVYFCQQYEFFGQGTKVQVDIK
26He_p.sbd(1>120)	QVQLVQSGAAVMKPGASLRVSCKTSGYTFTAYFIHWLRQAPGQGLEWMGWSSPFRGGVNYARKFQGRVTMTRDTSISTAYMELRSLRSDDTAVYYCAIDRTGNDWFFDVWGAGTTVTVSS		26Le_p.sbd(1>106)	ENVLTQSPGTLSLSPGERAILSCRASQSVSSNSLAWYQQKPGQAPRLLIFDASSRATGIPDRFSGSGSGTDFTLTISRLEPEDFAVYFCQQYEFFGQGTKVQGDIK
1Hf_p.sbd(1>120)	QVQLVQSGAEVMKPGASLRVSCKTSGYTFTAYYIQWLRQAPGQGLEWMGWINPFRGGVNYPRKFQGRVTMTRDTFISTAYMELRSLSSDDTAVYYCAIDMTGNDWYFDVWGAGTTVTVSS		1Lf_p.sbd(1>106)	EIVLTQSPGTLSLSPGERAILSCRASQSVSSNSFAWYQQKPGQAPRLLIFDASSRATGIPDRFSGSGSGTDFTLTISRLEPEDFAVYFCQHYEFFGQGTKVQVDIK
2Hf_p.sbd(1>120)	QVHLVQSGAEVMKPGASLRVSCKTSGYTFTAHYIQWLRQAPGQGLEWMGWINPFRGGVNYPRRFQGRVTMTRDTSISTAYMELRSLRSDDTAVYYCAIDRTGNDWYFDVWGAGTTVTVSS		2Lf_p.sbd(1>105)	EIVLTQSPGILSLPPGERAILSCRASQSVSNSLAWYQQKPGQAPRLLIFDASSRATGIPDRFSGSGSGTDFTLTISRLEPEDFAVYFCQHYEFFGQGTKVQVDIK
3Hf_p.sbd(1>120)	QVHLIQSGAEVMKPGASLRVSCKTSGYTFTAYNIQWLRQAPGQGLEWMGWISPFRGGVNYPRKFQGRVTMTRDTFISTAYMELLSLKSDDTAVYFCAIDMTGNDWYFDVWGAGTTVTVSS		3Lf_p.sbd(1>106)	EIVLTQSPGTLSLSPGERAILSCRASQSVGSNSLAWYQQKPGQSPRLLIFDASSRATGIPDRFSGSGSGTDFTLTISRLEPEDFAVYFCQHYEFFGQGTKVQVDIK
4Hf_p.sbd(1>120)	QVHLIQSGAEVMKPGASLRVSCKTSGYTFTAYNIQWLRQAPGQGLEWMGWISPFRGGVNYPRKFQGRVTMTRDTFISTAYMELRSLRSDDTAVYYCAIDTTGNDWYFDVWGAGTTVTVSS		4Lf_p.sbd(1>106)	EIVLTQSPGILSLSPGERAILSCRASQSVGSNSLAWYQQKPGQAPRLLIFDASSRATAIPDRFSGSGSGTDFTLTISRLEPEDFAVYFCQHYEFFGQGTKVQVDIK
5Hf_p.sbd(1>120)	QVQLIQSGAEVMKPGASLRVSCKTSGYTFTAYFIQWLRQAPGQGLEWMGWINPFRGGVNYPRKFQGRVTMTRDTSISTAYMELRSLRYDDTAVYYCARGRTGDDWYFDVWGAGTTVTVSS		5Lf_p.sbd(1>106)	EIVLTQSPGTLSLSPGERAILSCRASQSVSSNSLAWYQQKPGQAPRLLIFDSSSRAAGIPDRFTGSGSGTDFTLTISRLEPEDFAVYFCQHYEFFGQGTKVQVDIK
7Hf_p.sbd(1>120)	QVQLVQSGTEVMKPGASLRVSCKTSGYTFTAYFIQWFRQAPGQGLEWMGWINPFRGAVNYPRKFQGRVTMTRDTFISTAYVELRGLRSDDTAMYYCAIDTTGNDWYFDIWGAGTSVTVSS		7Lf_p.sbd(1>106)	EIVVTQSPGTLSLSPGETAILSCRASQSVSSDSLAWYQQKPGQAPRLLIFDTSTRATGIPDRFSGSGSGTVFTLTISRLEPEDFAVYFCQHFEFFGQGTKVQVDIK
8Hf_p.sbd(1>120)	QVQLVQSGAEVMKPGASLRVSCKTSGYTFTAYFIQWFRQAPGQGLEWMGWINPFRGGVNYPRKFQGRVTMTRDTSISTAYMELRSLRSDDTAVYYCATDRTGNDWYLDVWGAGTTVTVSS		8Lf_p.sbd(1>106)	EIALTQSPETLSVSPGERAILSCRASQSVSSNSLAWYQQKPGQAPRLLIFDASSRATGIPDRFSGSGSGTDFTLNISRLEPEDFAVYFCQHYEFFGQGTKVQVDIK
9Hf_p.sbd(1>120)	QVHLIQSGAEVMKPGASLRVSCKTSGYTFTAYNIQWLRQAPGQGLEWMGWISPFRGGVNYPRKFQGRVTMTRDTFISTAYMELRSLRSDDTAIYYCAIDTTGNDWYFDVWGAGTTVTVSS		9Lf_p.sbd(1>106)	EIVLTQSPGTLSLSPGERAILSCRASQSVGSNSLAWYQQKPGQAPRLLIFDASTRATGIPDRFSGSGSGTDFTLTISRLEPEDFALYFCQHYEFFGQGTKVQVDIK
10Hf_p.sbd(1>120)	QVQLVQSGAEVLKPGASLRVSCKTSGYTFTAYFIQWFRQAPGQGLEWMGWINPFRGAVNYPRKFQGRVTMTRDTSISTAYMELRSLRTDDTALYYCATDMTGNDWYFDVWGAGTTVTVSS		10Lf_p.sbd(1>106)	EVELTQSPGTLSLSPGERAILSCGASQSISSNSLAWYQQKPGQAPRLLIFDASSRATGIPDRFSGSGSGTDFTLTISRLEPEDFAVYFCQHFEFFGQGTKVQVDIK
11Hf_p.sbd(1>120)	QVQLVQSGSEVTKPGASLRVSCKTSGYTFTAYYIHWLRQAPGQGLEWMGWINPFRGGVNYPRKFQGRVTMTRDTFISTAYMELRSLRSDDTAVYYCATDKTGNDWYFDVWGAGTTVTVSS		11Lf_p.sbd(1>106)	EIVLTQSPGTLSLSPGERAILSCRASQSVSSNSLAWYQQKPGQAPRLLIFDASSRATGIPDRFSGSGSGTDFTLTISRLEPEDFAVYFCQHYEFFGQGTKVQVDIK
12Hf_p.sbd(1>120)	QVQLVQSGSEVTKPGASLRVSCKTSGYTFTAYYIHWLRQAPGQGLEWMGWINPFRGGVNYPRKFQGRVTMTRDTFISTAYMELRSLKSDDTAVYYCATDKTGNDWYFDVWGAGTTVTVSS		12Lf_p.sbd(1>106)	EIVLTQSPGTLSLSPGERAILSCRASQSVSSNSLAWYQQKPGQAPRLLIFDASSRATGIPDRFSGSGSGTDFTLTISRLEPEDFAVYFCQHYEFFGQGTKVQVDIK
13Hf_p.sbd(1>120)	QVQLEQSGAEVMKPGASLRVSCKTSGYTFAAYFIQWLRQAPGQGLEWMGWINPFRGGVNYPRKFQGRVTMTRDTFISTAYMELRSLRSDDTAVYYCARGRTGDDWSFDVWGAGTTVTVSS		13Lf_p.sbd(1>106)	EIVLTQSPGTLSLSPGERAILSCRASQSVSSNSLAWYQQKPGQAPRLLIFDASTRATGIPDRFSGSGSGTDFTLTISRLEPEDFAVYFCQHFEFFGQGTKVQVDIK
14Hf_p.sbd(1>120)	QVQLVQSGSEVTKPGASLRVSCKTSGYTFTAYYIHWLRQAPGQGLEWMGWINPFRGGVNYPRKFQGRVTMTRDTFISTAYMELRSLRSDDTAVYYCATDKTGNDWYFDVWGAGTTVTVSS		14Lf_p.sbd(1>106)	EIVLTQSPGTLSLSPGERAILSCRASQSVSSNSLAWYQQKPGQAPRLLFFDASSRATGIPDRFSGSGSGTDFTLTISRLEPEDFAVYFCQHYEFFGQGTKVQVDIK
15Hf_p.sbd(1>120)	QAHLVQSGAEVMKPGASLRVSCKTSGYAFTAYFIHWLRQAPGQGLEWMGWINPFRGGVNYPRKFQGRVTMTRDTSISTAYMELRSLRSDDTAVYYCATDTTGNDWYFDVWGAGTTVTVSS		15Lf_p.sbd(1>106)	EIELTQSPRTLSLSPGERAILSCRASQTVSSNSLAWYQQKPGQAPRLLFFDASSRATGIPDRFSGSGSGADFTLTISRLEPDDFAVYFCQHYEFFGQGTKVQVDIK
16Hf_p.sbd(1>120)	QVQLEQSGAEVMKPGASLRVSCKTSGYTFTAYFIQWLRQAPGQGLEWMGWINPFRGGVNYPRKFQGRVTMTRDTFISTAYMELRSLRSDDTAVYYCARGRTGDDWSFDVWGAGTTVTVSS		16Lf_p.sbd(1>106)	EIVLTQSPGTLSLSPGERAILSCRASQSVSSNSLAWYQQKPGQAPRLLIFDASTRATGIPDRFSGSGSGTDFTLTISRLEPEDFAVYFCQHFEFFGQGTKVQVDIK
17Hf_p.sbd(1>120)	QVLLIQSGAEVMKPGASLRVSCKTSGYTFTAYNIQWLRQAPGQGLEWMGWISPFRGGVNYPRKFQGRVTMTRDTFISTAYMELRSLRSDDTAVYYCAIDTTGNDWYFDVWGAGTTVTVSS		17Lf_p.sbd(1>106)	EIVLTQSPGILSLSPGERALLSCRASQSVGSNSLAWYQQKPGQAPRLLIFDASSRATAIPDRFSGSGSGTDFTLTISRLEPEDFAVYFCQHYEFFGQGTKVQVDIK
18Hf_p.sbd(1>120)	QVQLVQSGAEVMKPGASLRVSCKTSGFTFTAYFIQWLRQAPGQGLEWMGWINPFRGGVNYPRKFQGRVTMTRDTFISTAYMELRSLSSDDTAVYYCAIDMTGNDWYFDVWGAGTTVTVSS		18Lf_p.sbd(1>106)	EIVLTQSPGTLSLSPGERAILSCRASQSVSSNSFAWYQQKPGQAPRLLIFDASSRATGIPDRFSGSGSGTDFTLTISRLEPEDFAVYFCQHYEFFGQGTKVQVDIK
1Hg_p.sbd(1>120)	QVQLVQSGAEVMKPGASLRVSCQTSGYTFTAYNIQWLRQAPGQGLEWMGWIKPFRGAVNYSWKFQGRVTMTRDTFISTAYMELRSLRSDDSAVYFCALDRTGNDWYFDVWGAGTTVTVSS		1Lg_p(1>106)	EIVLTQSPGTLSLSPGERAILSCRASQSVRSNSLAWYQQKPGQAPRLLIFDASSRATGIPDRFSGSGSGTDFTLTISRLEPEDFAVYFCQQYEFFGQGTKVQVDIK
2Hg_p.sbd(1>120)	QVQLVQSGTEVMKPGASLRVSCKTSGYTFTAYYIQWLRQAPGQGLEWMGWINPFRGAVNYPRKFQGRVTMTRDTFINTAYMELHSLKSDDTAVYYCAIDTTGNDWYFDVWGAGTTVTVSS		2Lg_p(1>106)	ESVLTQSPGTLSLSPGERAILSCRASQSVSTNSLAWYQQKLGQAPRLLIFDASSRATGIPDRFSGSGSGTDFTLTISRLEPEDFAVYFCQHFEFFGQGTKVQVDMK
3Hg_p.sbd(1>120)	QVQLVQSGAEVMKPGASLRVSCQTSGYTFTAYYIQWLRQAPGQGLEWMGWINPFRGAVNYPWQFQGRVTMTRDTFISTAYMELRSLRSDDTAVYYCAIDRTGNDWYLDVWGAGTTVTVSS		3Lg_p(1>106)	EIVLTQSPGTLSLSPGERAILSCRASQSISSNSLAWYQQKPGQAPRLLIFDASSRATGIPDRFSGSGSGTDFTLTISRLEPEDFAVYFCQHYEFFGQGTKVQVDIK
4Hg_p.sbd(1>120)	QVQLIQSGAEVMKPGASLRVSCKTSGYTFTAYYIQWLRQAPGQGLEWMGWISPFRGGVNYPRKFQGRVTMTRDTFISTAYMELRSLRSDDTAVYYCATGRTGNDWYFDVWGAGTTVTVSS		4Lg_p(1>106)	AIVLTQSPGTLSLSPGERAILSCRASQSVSSNSLAWYQQKPGQAPRLLIFDASTRATGTPDRFSGSGSGTDFTLTISRLEPEDFAVYFCQQYEFFGQGTKVQVDIK
5Hg_p.sbd(1>122)	QVQLVQSGAEVMKPGASLRVSCKTSGYAFTAHFIHWLRQAPGQGLEWMGWISPFRGGVNYPRKFQGRVTMTRDTSISTAYMELRSLKSDDTAVYYCVIDRTGNGNDWYFDVWGAGTTVTVSS		5Lg_p(1>106)	EIVLTQSPGTLSLSPGERAILSCRASQSISSNSLAWYQQKSGQTPRLLIFDASTRATGIPDRFSGSGSGTDFTLTISRLEPEDFAVYFCQQFEFFGQGTKVQVDIK
6Hg_p.sbd(1>120)	QVQLVQSGAEVMKPGASLRVSCKTSGYTFTAYYIQWLRQAPGQGLEWMGWINPFRGGVNYPRKFQGRVTMTRDTFISTAYMELRSLRSDDTAVYYCAMDRTGNDWYFDVWGAGTTVTVSS		6Lg_p(1>106)	ESVLTQSPGTLSLSPGERAILSCRASQSVSSNSLAWYQQKPGQAPRLLIFDASSRATGIPDRFSGSGSGTDFTLTISRLEPDDFAVYFCQHYEFFGQGTKVQVDIK
7Hg_p.sbd(1>120)	QVQLVQSGAEVMKPGASLRVSCKTSGYTFTAYYIQWLRQAPGQGLEWMGWISPFRGGVNYPREFQGRVTMTRDTSISTAYMELRSLRSDDTAVYYCVRHRTGNEWYFDVWGAGTTVTVSS		7Lg_p(1>106)	EIVLTQSPGTLSLSPGERAILSCRASQSISSNSLAWYQQKPGQAPRLLIFDASSRATGIPDRFSGSGSGTDFTLTISRLEPGDFAVYFCQHYEFFGQGTKVQVDIK
8Hg_p.sbd(1>122)	QVHLVQSGTEVMKPGASLRVSCKTSGYTFTAYYIQWLRQAPGQGLEWMGWINSFRGAVNYPRKFQGRVTMTRDTSISTAYMELRSLRSDDTAVYYCARDTTGTGNEWYFDVWGAGTTVTVSS		8Lg_p(1>104)	EIVLTQSPGTLSLSPGERAILSCRASQTVNSLAWYQQKPGQAPRLLIFDASRRATGIPDRFSGSGSGTDFTLTISRLEPEDFAVYFCQQYEFFGQGTKVQVDIK
9Hg_p.sbd(1>120)	QVQLVQSGAEVMKPGASLRVSCKTSGYTFTAHYIQWLRQAPGQGLEWMGWINPFRGGVNYSGQFQGRVTMTRDTFITTAYMELRSLRSDDTAVYYCAIDTTGNDWYLDVWGAGTTVTVSS		9Lg_p(1>106)	EIVLTQSPGTLSLSPGESAILSCRASQGVTINSLAWYQQKPGQAPRLLIFDASSRATGIPDRFSGSGSGTDFTLTISRLEPEDFAVYFCQQYEFFGQGTKVQVDIK
10Hg_p.sbd(1>120)	QVQLVQSGAEVMKPGASLRVSCKTSGYTFTAHFIQWLRQAPGQGLEWMGWISPFRGNINYLRKFQGRITITRDTSISTAYMDLSSLRSDDTAVYYCAIDRTGNDWYFDVWGAGTTVTVSS		10Lg_p(1>106)	EIVLTQSPGTLSLSPGERAILSCRASQSVSSNSLAWYQQKPGQAPRLLIFDASSRATDIPDRFSGSGSGTDFILTISRLEPEDFALYFCQHYEFFGQGTKVQVDIK
11Hg_p.sbd(1>120)	QVQLVQSGAEVMKPGASLRVSCKTSGYTFTAHYIQWLRQAPGQGLEWMGWINPFRGGVNYPGKFQGRVTMTRDTFISTAYMELRSLRSDDSAVYYCAIDTTGNDWYFDVWGAGTTVTVSS		11Lg_p(1>106)	EIVLTQSPGTLSLSPGERAILSCRASQSVSSTSLAWYQQKPGQAPRLLIFDASSRATGIPDRFSGSGSGTDFTLTISRLEPEDFAVYFCQQFEFFGQGTKVQVDFK
12Hg_p.sbd(1>120)	QVQLVQSGTEVMKPGASLRVSCKTSGYTFTAYYIQWLRQAPGQGLEWMGWINPFRGAVNYPRKFQGRVTMTRDTFINTAYMELHSLKSDDTAVYYCAIDTTGNDWYFDVWGAGTTVTVSS		12Lg_p(1>106)	ESVLTQSPGTLSLSPGERAILSCRASQSVSTNSLAWYQQKLGQAPRLLIFDASSRATGIPDRFSGSGSGTDFTLTISRLEPEDFAVYFCQHFEFFGQGTKVQVDMK
13Hg_p.sbd(1>120)	QVQLVQSGTEVMKPGASLRVSCKTSGYTFTAYYLQWLRQAPGQGLEWMGWINPFRGAVNYPRKFQGRVTMTRDTFINTAYMELHSLKSDDTAVYYCAIDTTGNDWYFDVWGAGTTVTVSS		13Lg_p(1>106)	EIVLTQSPGTLSLSPGERAILSCRASQSVNSNSLAWYQQKPGQAPRLLIFDASNRAAGIPDRFSGSGSGTDFTLTISRLEPEDFAVYFCQQYEFFGQGTKVQVDIK
14Hg_p.sbd(1>120)	QVQLVQSGAEVMKPGASLRVSCKTSGYTFTAHYIQWFRQAPGQGLEWMGWINPFRGGVNYLRKFQGRITMTRDTFISTAYMELRSLRSDDTAVYYCAIDRTGNDWYFDVWGAGTTVTVSS		14Lg_p(1>106)	ENVLAQSPGTLSLSPGERAILSCRASQSVSTNSLAWYQQKPGQAPRLLIFDVSSRATGIPDRFRGSGSGTDFTLTISRLEPEDFAVYFCQQYEFFGQGTKVQVDIK
16Hg_p.sbd(1>120)	QVQLVQSGAEVMKPGASLRVSCKTSGYTFTAYYIHWLRQAPGQGLEWMGWINPFRGGVNYPGKFQGRVTMTRDTFISTAYMELRSLRSDDTAVYYCVIDRTGNDWYFDVWGAGTTVTVSS		16Lg_p(1>106)	EIVLTQSPGTLSLSPGDRAILSCRASQNISSNSLAWYQQKPGQAPRLLIFDASTRATGIPDRFSGSGSGTDFTLTIGRLEPEDFAVYFCQQYEFFGQGTKVQVDFK
17Hg_p.sbd(1>120)	QVQLVQSGAEVLKPGASLRVSCKTSGYTFTAYYIHWFRQAPGQGLEWMGWINPFRGAVNYPRKFQGRVTMTRDTFISTAYMELRSLRSDDTAVYYCAIDRTGNDWYFDVWGAGTTVTVSS		17Lg_p(1>106)	EIVLTQSPGTLSLSPGERAILSCRASQVISSNSLAWYRQRPGQAPRLLIFDASTTATGIPDRFSGSGSGTDFTLTISRLEPEDFAVYFCQHYEFFGQGTKVQVDIK
18Hg_p.sbd(1>120)	QVQLVQSGAEVMKPGASLRVSCQTSGYTFTAYYIQWLRQAPGQGLEWMGWINPFRGGVNYPRKFQGRVTITRDTFINTAYMDLRSLRSDDTAVYYCAADTTGNDWYFDVWGAGTTVTVSS		18Lg_p(1>106)	EIVLTQSPGTLSLSPGERAILSCRASQSVSSNSLAWYQQKPGQAPRLLIFDASSRATGIPDRFSGSGSGTDFTLTISRLEPEDFAVYFCQHYEFFGQGTKVQVDIK
19Hg_p.sbd(1>120)	QVQLVQSGAEVMKPGASLRVSCKTSGYTFTAYYIQWLRQAPGQGLEWMGWINPFRGGVNYPGKFQGRVTMTRDTFINTAFMELRSLRSDDTAVYYCARGRTGDDWYFDVWGAGTTVTVSS		19Lg_p(1>106)	EIVLTQSPETLSLSPGERAILSCRASQSVSGNSLAWYQQKPGQAPRLLIFDASTRATGIPDRFSGSGSGTDFTLTISRLEPADFVVYFCQHYEFFGQGTKVQVDIK
20Hg_p.sbd(1>120)	QVQLVQSGAEVMKPGASLRVSCKTSGYIFTAHFIQWWRQAPGQGLEWMGWINPFRGGVNYPRKFQGRVTMTRDTFISTAYMELRSLRSDDTAVYYCATDMTGNDWYFDVWGAGTTVTVSS		20Lg_p(1>106)	ENVLTQSPGTLSLSPGERAILSCRASQSISSNSLAWYQQKPGQAPRLLIFAASNRATGIPDRFSGSGSGTDFTLTISRLEPEDFAVYFCQHYEFFGQGTKVQVDIK
21Hg_p.sbd(1>120)	QVQLVQSGAEVMKPGASLRVSCKTSGYTFTAYYIHWLRQAPGQGLEWMGWINPFRGGVNYPRKFQGRVTMTRDTFISTAYMELRSLRTDDTAVYYCTIDTTGNDWFFDVWGAGTTVNVSS		21Lg_p(1>106)	ENVLTQSPGTLSLSPGERAILSCRASQSISSNSLAWYQQKPGQAPRLLIFDASSTATGIPDRFSGSGSGTDFTLTISRLEPEDFAVYFCQHYEFFGQGTKVQVDIK
23Hg_p.sbd(1>120)	QVQLVQSGPEVMKPGASLRVSCRTSGFTFTAYYIQWLRQGPGQGLEWMGWINPFRGAVNYPRKFQGRVTMTRDTFISTAYMELRSLRSDDTAVYYCATDRTGNDWYLDVWGAGTTVTVSS		23Lg_p(1>105)	EIVLTQSPGTLSLSPGERAILSCRASQSVDNSLAWYQQKPGQAPRLLIFDASSRATGIPDRFSGSGSGTDFTLTISRLEPEDFAVYFCQQYEFFGQGTKVQVDIK
24Hg_p.sbd(1>120)	QVQLVQSGAEVMKPGASLRVSCKTSGYTFTAHYIQWLRQAPGQGLEWMGWISPFRGGVNYPRKFQGRVTLTRETSISTAYMELRSLRSDDTAVYYCATDRTGNDWYFDLWGAGTTVTVSS		24Lg_p(1>106)	EIVLTQSPGTLSLSPGERAILSCRASQVISSNSLAWYRQRPGQAPRLLIFDASTTATGIPDRFSGSGSGTDFTLTISRLEPEDFAVYFCQHYEFFGQGTKVQVDIK
25Hg_p.sbd(1>120)	QVQLVQSGAEVMKPGASLRVSCQTSGYTFTAYFIQWLRQAPGQGLEWMGWINPFRGGVNYPRKFQGRVTITRDTFINTAYMDLRSLRSDDTAVYYCAADTTGNDWYFDVWGAGTTVTVSS		25Lg_p(1>106)	EIVLTQSPGTLSLSPGERAILSCRASQVISSNSLAWYRQRPGQAPRLLIFDASTTATGIPDRFSGSGSGTDFTLTISRLEPEDFAVYFCQHYEFFGQGTKVQVDIK
26Hg_p.sbd(1>122)	QVHLVQSGTEVMKPGASLRVSCKTSGYTFTAYYIQWLRQAPGQGLEWMGWINSFRGAVNYPRKFQGRVTMTRDTSISTAYMELRSLRSDDTAVYYCARDTTGTGNEWYFDVWGAGTTVTVSS		26Lg(1>105)	ENVLTQSPGTLSLSPGERAILSCRTSQSVSSSLAWYQQKPGQPPRLLIFDASSRATGIPDRFSGSGSGTDFTLTISRLEPEDFAVYFCQHYEFFGQGTKVQVDIK
27Hg_p.sbd(1>120)	QVQLVQSGAEVMKPGASLRVSCKTSGYTFTAHYIQWFRQAPGQGLEWMGWINPFRGGVNYLGKFQGRITMTRDTFISTAYMELRSLRSDDTAVYYCAIDRTGNDWYFDVWGAGTTVTVSS		27Lg_p(1>106)	EIVLTQSPGTLSLSPGERAILSCRASQSVNSNSLAWYQQKPGQAPRLLIFDASSRATGIPDRFSGSGSGTDFTLTISRLEPEDFAVYFCQQYEFFGQGTKVQVDIK
28Hg_p.sbd(1>120)	QVQLVQSGAEVMKPGASLRVSCMTSGYTFTAHYIHWLRQAPGQGLEWMGWINPFRGGVNYPRKFQGRVTMTRDTYISTAYMELRSLRSDDTAVYYCAIDRTGNDWYFDVWGAGTTVTVSS		28Lg_p(1>106)	EIVLTQSPGTLSLSPGERAILSCRASQSISGNSLTWYQQKPGQAPRPLIFDASIRATGIPDRFSGSGSGTDFTLTISRLEPEDFAVYFCQQYEFFGQGTKVQVDIK
29Hg_p.sbd(1>120)	QVQLVQSGTEVMKPGASLRVSCKTSGYTFTAYYIQWLRQAPGQGLEWMGWINPFRGAVNYPRKFQGRVTMTRDTFINTAYMELHSLKSDDTAVYYCAIDTTGNDWYFDVWGAGTTVTVSS		29Lg_p(1>106)	ESVLTQSPGTLSLSPGERAILSCRASQSVSTNSLAWYQQKLGQAPRLLIFDASSRATGIPDRFSGSGSGTDFTLTISRLEPEDFAVYFCQHFEFFGQGTKVQVDMK
31Hg_p.sbd(1>120)	QVQLVQSGAEVMKPGASLRVSCRTSGYTFTAHYVQWLRQAPGQGLEWMGWISPFRGGVNYPRKFQGRVTMTRDTFISTAYMELRSLRSDDTAVYYCAIDTTGNDWYFDVWGAGTTVTVSS		31Lg_p(1>106)	EIVLTQSPGTLSLSPGERAILSCRASQSVSSNSLAWYQQKPGQAPRLLIFDASSRATGIPDRFSGSGSGTDFTLTISRLEPEDFAVYFCQQYEFFGQGTKVQVDIK
32Hg_p.sbd(1>120)	QVQLVQSGAEVMKPGASLRVSCMTSGYTFTAYNIQWFRQAPGQGLEWMGWINPFRGGVNYPRKFQGRVTMTRDTFLNTAYMELRSLRSDDTAVYYCAIDRAGNDWYFDVWGTGTTVTVSS		32Lg_p(1>106)	EIVLTQSPGTLYLSPGERAILSCRASQSISSNSLAWYQQRTGQAPRLLIFDTSNRATGIPDRFSGSGTGTDFTLTISRLEPEDFAVYFCQQYEFFGQGTKVQVDIK
34Hg_p.sbd(1>120)	QVQLVQSGAEVMKPGASLRVSCKTSGYTFTAYYIQWLRQAPGQGLEWMGWISPFRGGVNYPRKFQGRVTMTRDTSISTAYMELRSLRSDDTAVYYCAIDTTGNDWYFDVWGAGTTVTVSS		34Lg_p(1>106)	EIVLTQSPGNLSLSPGERAILSCRASQSVGSNSLAWYQQKPGQAPRLLIFDASTRATGIPDRFSGSGSGTDFTLNISRLEPEDFAVYFCQHYEFFGQGTKVQVDIN
38Hg_p.sbd(1>120)	QVQLVQSGAEVMKPGASLRVSCKTSGFSFTAYFIQWLRQAPGQGLEWMGWINPFRGAVNYPGKFQGRVTMTRDTSISTAYMELRSLRSDDTAVYYCATDTTGNDWYFDVWGAGTTVTVSS		38Lg_p(1>104)	EIVLTQSPGILSLSPGERAILSCRASQTVNSLAWYQQKPGQAPRLLIFDASSRATGIPDRFSGSGSGTDFTLTISRLEPEDFAVYFCQQYEFFGQGTKVQVDIK
41Hg_p.sbd(1>122)	QVHLVQSGTEVMKPGASLRVSCKTSGYTFTAYYIQWLRQAPGQGLEWMGWINSFRGAVNYPRKFQGRVTMTRDTSISTAYMELRSLRSDDTAVYYCARDTTGTGNEWYFDVWGAGTTVTVSS		41Lg_p(1>105)	GIVLTQSPGTLSLSPGERAILPCRASQSVSSSLAWYQQKPGQAPRLLIFDASSRATGIPDRFSGSGSGTDFTLSISRLEPEDFAVYFCQHYEFFGQGTKVQVDIK
43Hg_p.sbd(1>120)	QVQVVQSGAEVMKPGASLRVSCQTSGYTFTAYYLHWLRQAPGQGLEWLGWINPFRGGVNYPRKFQGRVTMTRDTFINTAYLELRSLRSDDSAVYFCALDRTGNDWNFDVWGAGTTVTVSS		43Lg_p(1>106)	ENVLTQSPGTLSLSPGERAILSCRASQSVSSNSLAWYQQKPGQAPRLLIFDASSRATGIPDRFRGSGSGTDFTLTISRLEPEDFAVYFCQQYEFFGQGTKVQVDIK
44Hg_p.sbd(1>120)	QVQLVQSGAEVMKPGASLRVSCKTSGFTFTASYIQWLRQAPGQGLEWMGWINPFRGAVNYPRKFQGRVTLTRDTFISTAYMELRSLRSDDTAVYYCATDRTENDWYFDVWGAGTAVTVSS		44Lg_p.sbd(1>106)	EIVLTQSPGTLSLSPGERAILSCRASQSVSSNSLAWYQQKPGQAPRLLIFDASSRATGIPDRFSGSGSGTDFTLTISRLEPEDFAVYFCQQYEFFGQGTKVQVDIK
45Hg_p.sbd(1>120)	QVQLVQSGAEVMKPGASLRVSCKTSGCTFTAYYIQWLRQAPGQGLEWMGWINPFRGGVNYPGKFQGRVTMTRDTFINTAFMELRSLRSDDTAVYYCARGRTGDDWYFDVWGAGTTVTVSS		45Lg_p.sbd(1>106)	EIVLTQSPGTLSLSPGERAILSCRASQSVSSNSLAWYQQKPGQAPRLLIFDASSRATGIPDRFSGSGSGTDFTLTISRLEPEDFAVYFCQHYEFFGQGTKVQVDIK
46Hg_p.sbd(1>120)	QVQLVQSGTEVMKPGASLRVSCKTSGYTFTAYYIQWLRQAPGQGLEWMGWINPFRGAVNYPRKFQGRVTMTRDTFINTAYMELHSLKSDDTAVYYCAIDTTGNDWYFDVWGAGTTVTVSS		46Lg_p.sbd(1>106)	AIVLTQSPGTLSLSPGERAILSCRASQSVSSKSLAWYQQKPGQAPRLLIFDTSRRATGIPDRFSGSGSGTDFTLIISRLEPEDFAVYFCQQYEFFGQGTKVQVDIK
47Hg_p.sbd(1>120)	QVQLVQSGAEVMKPGASLRVSCKTSGYTFTAHYIQWLRQAPGQGLEWMGWINPFRGGVNYPRKFQGRVTMTRDTFISTAYMELRSLRSDDTAVYYCAIDRTGNDWYLDVWGAGTTVTVSS		47Lg_p.sbd(1>106)	EDVLTQSPGTLSLSPGERAILSCRASQIISSNSLAWYQQKPGQAPRLLIFDASSRATGIPDRFSGSGSGTDFTLTISRLEPEDFAVYFCQHYEFFGQGTKVQVDIK
48Hg_p.sbd(1>120)	QVQLVQSGTEVMKPGASLRVSCTTSGYTFTAYYIQWLRQAPGQGLEWMGWINPFRGGVNYPRKFQGRVTMTRDTFISTAYMELRSLRSDDTAVYYCATDRTGNDWYLDVWGAGTTVTVSS		48Lg_p.sbd(1>106)	EIVLTQSPGTLSLSPGERAILSCRASQTISSNSLAWYQQKPGQAPRLLIFDAFSRATGIPDRFSGSGSGTDFTLTISRLEPEDFAVYFCQHYEFFGQGTKVQVDIK
49Hg_p.sbd(1>120)	QVQLVQSGAEVMKPGASLRVSCRTSGYTFTAHYVQWLRQAPGQGLEWMGWISPFRGGVNYPRKFQGRVTMTRDRFISIAYMELRSLRSDDTAVYYCAIDTTGNDWYFDVWGAGTTVTVSS		49Lg_p.sbd(1>106)	EIVLTQSPGTLSLSPGERAILSCRASQSVSSNSLAWYQQKPGQAPRLLIFDASSRATGIPDRFSGSGSGTDFTLTISRLEPEDFAVYFCQQYEFFGQGTKVQVDIK
51Hg_p.sbd(1>120)	QVQLVQSGAEVMKPGASLRVSCKTSGYTFTAHYIQWFRQAPGQGLEWMGWINPFRGGVNYLGKFQGRITMTRDTFISTAYMELRSLRSDDTAVYYCAIDRTGNDWYFDVWGAGTTVTVSS		51Lg_p.sbd(1>106)	EIVLTQSPGTLSLSPGERAILSCRASQSVNSNSLAWYQQKPGQAPRLLIFDASSRATGIPDRFSGSGSGTDFTLTISRLEPEDFAVYFCQQYEFFGQGTKVQVDIK
52Hg_p.sbd(1>120)	QVQLVQSGAEMMKPGASLRISCKTSEYPFTAYYIHWLRQAPGQGLEWMGWINFFRGAVNYPRKFQGRVTMTRDTSISTAYMELRSLRSDDTAMYYCAQDRTGNDWYFDVWGAGTTVTVSS		52Lg_p.sbd(1>106)	EIVLAQSPGTLSLSPGERVKLTCRASQSVSSNSLAWYQQKPGQAPRLLIFDASSRATGIPDRFSGSGSGTDFTLTISRLEPEDFAVYFCQQYEFFGQGTKVQVDIK
53Hg_p.sbd(1>120)	QVQLVQSGAEVMEPGASLRVSCKTSGYTFTAYYIQWLRQAPGHGLEWMGWINPFRGGVNYPGKFQGRVTMTRDTFISTAYMELRSLRSDDTAVYYCAIDTNGSDWYFDVWGTGTTVTVSS		53Lg_p.sbd(1>106)	AIVLTQSPETLSLSPGERAILSCRASQSVSSNSLAWYQQKPGQAPRLLIFDASNRATGIPDRVSGSGSGTDFTLTISRLEPEDFAVYFCQHYEFFGQGTKVQVDIK
54Hg_p.sbd(1>122)	QVHLVQSGTEVMKPGASLRVSCKTSGYTFTAYYIQWLRQAPGQGLEWMGWINSFRGAVNYPRKFQGRVTMTRDTSISTAYMELRSLRSDDTAVYYCARDTTGTGNEWYFDVWGAGTTVTVSS		54Lg_p.sbd(1>105)	GIVLTQSPGTLSLSPGERAILPCRASQSVSSSLAWYQQKPGQAPRLLIFDASSRATGIPDRFSGSGSGTDFTLTISRLEPEDFAVYFCQHYEFFGQGTKVQVDIK
55Hg_p.sbd(1>120)	QVQLVQSGAEVMKPGASLRVSCKTSGYTFTAYYIQWLRQAPGQGLEWMGWISPFRGGVNYPRKFQGRVTMTRDTFLSTAYMELRSLRSDDTAVYYCAIDTTGNDWYFDVWGAGTTVTVSS		55Lg_p.sbd(1>106)	EIVLTQSPGTLSLSPGERAILSCRASQNINSNSLAWYQQKPGQAPSLLIFDGSSRATGIPDRFSGSGSGTDFTLTISRLEPEDFAVYFCQQFEFFGQGTKVQVDIK
56Hg_p.sbd(1>120)	QVQLVQSGAEVMKPGASLRVSCKTSGYSFIAYYIQWLRQAPGQGLEWMGWINPFRGAVNYPGKFQGRVTMTRDTSISTAYMELRSLRSDDTAVYYCATDTTGNDWYFDVWGAGTTVTVSS		56Lg_p.sbd(1>104)	EIVLTQSPGTLSLSPGERAILSCRASQTVNSLAWYQQKPGQAPRLLIFDASSRATGIPDRFSGSGSGTDFTLTISRLEPEDFAVYFCQQYEFFGQGTKVQVDIK
57Hg_p.sbd(1>122)	QVHLVQSGTEVMKPGASLRVSCKTSGYTFTAYYIQWLRQAPGQGLEWMGWINSFRGAVNYPRKFQGRVTMTRDTSISTAYMELRSLRSDDTAVYYCARDTTGTGNEWYFDVWGAGTTVTVSS		57Lg_p.sbd(1>105)	GIVLTQSPGTLSLSPGERAILPCRASQSVSSSLAWYQQKPGQAPRLLIFDASSRATGIPDRFSGSGSGTDFTLTISRLEPEDFAVYFCQHYEFFGQGTKVQVDIK
59Hg_p.sbd(1>120)	QVQLVQSGAEVMKPGASLRVSCQTSGYTFTAYYIQWLRQAPGQGLEWMGWINPFRGGVNYPRKFQGRVTITRDTFINTAYMDLRSLRSDDTAVYYCAADTTGNDWYFDVWGAGTTVTVSS		59Lg_p.sbd(1>106)	EIVLTQSPGTLSLSPGERAILSCRASQVISSNSLAWYRQRPGQAPRLLIFDASTTATGIPDRFSGSGSGTDFTLTISRLEPEDFAVYFCQHYEFFGQGTKVQVDIK
61Hg_p.sbd(1>120)	QVQLVQSGAEVMKPGASLRVSCKTSGYTFTAYYIQWLRQAPGHGLEWMGWINPFRGGVNYERKFQGRVTMTRDTFISTAYLELRSLRSDDTAVYYCATDTTGNDWYFDVWGAGTTVTVSS		61Lg_p.sbd(1>106)	EIVLTQSPGTLSLSPGERAILSCRASQSVSSNFLAWYQQKPGQAPRLLIFDASSRATGIPGRFSGSGSGTDFTLTISRLEPEDFAVYFCQHYEFFGQGTKVQVDIK
62Hg_p.sbd(1>122)	QVQLVQSGAEVMKPGASLRVSCKTSGYAFTAHYIHWLRQAPGQGLEWMGWISPFRGGINYPWKFQGRVTMTRDTSISTAYMELRSLKSDDTAVYYCVIDRTGNGNDWYFDVWGAGTTVTVSS		62Lg_p.sbd(1>106)	EIVLTQSPGTLSLSPGERAILSCRASQSINSNSLAWYQQKSGQTPRLLIFDASTRATGIPDRFSGSGSGTDFTLTISRLEPEDFAVYFCQQFEFFGQGTKVQVDIK
63Hg_p.sbd(1>120)	QVQLVQSGAEVMKPGASLRVSCKTSGYTFTAYYIQWLRQAPGQGLEWMGWINPFRGGVNYPGKFQGRVTMTRDTFISTAYMELRSLRSDDTAVYYCAMDRTGNDWYFDVWGAGTTVTVSS		63Lg_p.sbd(1>106)	ETVLTQSPGTLSLSPGERAILSCRASQSVSSNSLAWYQQKPGQAPRLLIFDASSRATGIPDRFSGSGSGTDFTLTISRLEPEDFAVYFCQHYEFFSQGTKVQVDIK
64Hg_p.sbd(1>120)	QVHLVQSGAEVMKPGASLRVSCKTSGYTFTAYHIQWFRQAPGQGLEWMGWISPFRGGVNYPRKFQGRVTMTRDTFMNTAYMELRSLRSDDTAVYYCAIDRSGNDWYFEDWGAGTTVTVSS		64Lg_p.sbd(1>106)	EIVLTQSPGTLSLSPGERAILSCRASQTISSNSLAWYQQKPGQAPRLLIFDASTRATGIPDRFSGSGSGTDFTLTISRLEPEDFAVYFCQQYEFFGQGTKVQVDIK
65Hg_p.sbd(1>120)	QVQLVQSGTEVMKPGASLRVSCKTSGYTFTAYYIQWLRQAPGQGLEWMGWINPFRGAVNYPRKFQGRVTMTRDTFINTAYMELHSLKSDDTAVYYCAIDTTGNDWYFDVWGAGTTVTVSS		65Lg_p.sbd(1>106)	EIVLTQSPGTLSLSPGERAILSCRASQSVSSTSLAWYQQKPGQAPRLLIFDASSRATGIPDRFSGSGSGTDFTLTISRLEPEDFAVYFCQQYEFFGQGTKVQVDIR
66Hg_p.sbd(1>120)	QVQLVQSGTEVMKPGASLRVSCKTSGYTFTAYYIQWLRQAPGQGLEWMGWINPFRGAVNYPRKFQGRVTMTRDTFINTAYMELHSLKSDDTAVYYCAIDTTGNDWYFDVWGAGTTVTVSS		66Lg_p.sbd(1>106)	ESVLTQSPGTLSLSPGERAILSCRASQSVSSNSLAWYQQKPGQTPRLLIFDASSRATGIPDRFSGSGSGTDFTLTISRLEPEDFAVYFCQHYEFFGQGTRVQVDIK
67Hg_p.sbd(1>120)	QVQLVQSGAEVMKPGASLRVSCKTSGYTFTAYYIHWLRQAPGQGLEWMGWINPFRGAVNYPRKFQGRVTMTRDTFINTAFMELRSLKSDDTAVYFCATDRTGNDWYFDVWGAGTTVTVSS		67Lg_p.sbd(1>106)	EIVLTQSPGTLSLSPGERAILSCRASQSVGSNSLAWYQQKPGQAPRLLIFDASSRATGIPDRFSGSGSGTDFTLTITRLEPEDFALYFCQQYEFFGQGTKVQVDIK
68Hg_p.sbd(1>120)	QVQLVQSGPEVMKPGASLRVSCRTSGFTFTAYYIQWLRQAPGQGLEWMGWINPFRGAVNYPRKFQGRVTMTRDTFISTAYMELRSLRSDDTAVYYCATDRTGNDWYLDVWGAGTTVTVSS		68Lg_p.sbd(1>106)	EIVMTQSPGTLSLSPGERAILSCRASQTISSNSLAWYQQKPGQAPRLFIFDAISRATGIPDRFSGSGSGTDFTLTISRLEPEDFAVYFCQHYEFFGQGTKVQVDIK
70Hg_p.sbd(1>120)	QAQLVQSGAEVMKPGASLRVSCKTSGYTFTAYYIQWLRQAPGQGLEWMGWISPFRGGVNYPRKFQGRVTMTRDTSISTAYMELRSLRSDDTAVYYCAIDTTGNDWYFDVWGAGTTVTVSS		70Lg_p.sbd(1>106)	EIVLTQSPGNLSLSPGERAILSCRASQSVGSNSLAWYQQKPGQAPRLLIFDASTRATGIPDRFSGSGSGTDFTLNISRLEPEDFAVYFCQHYEFFGQGTKVQVDIN
71Hg_p.sbd(1>120)	QVQLVQSGAEVMKPGASLRVSCKTSGYIFTAHFIQWWRQAPGQGLEWMGWINPFRGGVNYPRKFQGRVTMTRDTSISTAYMELRSLRSDDTAVYYCATDMTGNDWYFDVWGAGTTVTVSS		71Lg_p.sbd(1>106)	EIVLTQSPETLSLSPGERAILSCRASQSVSGNSLAWYQQKPGQAPRLLIFDASTRATGIPDRFSGSGSGTDFTLTISRLEPADFVVYFCQHYEFFGQGTKVQVDIK
72Hg_p.sbd(1>120)	QVQLVQSGAEVMKPGASLRVSCQTSGYTFTAYYIQWFRQAPGQGLEWMGWINPFRGAVNYPWNFQGRVTMTRDTFISTAYMELRSLRSDDTAVYYCAIDRTGNDWYLDVWGAGTTVTVSS		72Lg_p.sbd(1>106)	EIVLTQSPGTLSLSPGERAILSCRASQSISSNSLAWYQQKPGQAPRLLIFDASNRATGIPDRFSGSGSGTDFTLTISRLEPEDFAVYFCQHYEFFGQGTKVQVDIK
73Hg_p.sbd(1>120)	QVQLVQSGTEVMKPGASLRVSCKTSGYTFTAYYIQWLRQAPGQGLEWMGWINPFRGAVNYPRKFQGRVTMTRDTFINTAYMELHSLKSDDTAVYYCAIDTTGNDWYFDVWGAGTTVTVSS		73Lg_p.sbd(1>105)	EIVLTQSPGTLSLSPGERAILPCRTSQSVSSSLAWYQQKPGQPPRLLIFDASSRATGIPDRFSGSGSGTDFTLTISRLEPEDFAVYFCQHYEFFGQGTKVQVDIK
74Hg_p.sbd(1>120)	QVQLVQSGAEVMKPGASLRVSCKTSGYTFTAYYIQWLRQAPGQGLEWMGWISPFRGAVNYPWEFQGRVTMTRDTSTNTAYMELRSLKSDDTAVYYCARGRTGDDWNFDVWGAGTTVTVSS		74Lg_p.sbd(1>106)	ENVLTQSPGTLSLSPGERAILSCRASQSVSSNSLAWYQQKPGQAPRLLIFDVSSRATDIPDRFSGSGSGTDFTLTISRLEPEDFAVYFCQQYEFFGQGTKVQVDIK
75Hg_p.sbd(1>122)	QVHLVQSGTEVMKPGASLRVSCKTSGYTFTAYYVQWLRQAPGQGLEWMGWINSFRGAVNYPRKFQGRVTMTRDTSIGTAYMELRSLRSDDTAVYYCARDTTGTGNDWYFDVWGAGTTVTVSS		75Lg_p.sbd(1>105)	EIVLTQSPGTLSLSPGERAILPCRASQSVSSSLAWYQQKPGQAPRLLIFDASTRATGIPDRFSGSGSGTDFTLTISRLEPEDFAVYFCQHYEFFGQGTKVQVDIK
76Hg_p.sbd(1>120)	QVQLVQSGAEVMKPGASLRVSCKTSGYTFTAYYIQWLRQAPGQGLEWMGWINPFRGAVNYPRKFQGRVTMTRDTFISTAYMELRSLTSDDTAVYYCATDRTGNDWYFDVWGAGTTVTVSS		76Lg_p.sbd(1>106)	EIELTQSPGTLSLSPGERAILSCRASQSINSNSLAWYQQKPGQAPRLLIFDASSRATGIPDRFSGSGSGTDFTITISRLEPEDFAVYFCQHYEFFGQGTKVQVDIK
77Hg_p.sbd(1>120)	QVQLVQSGAEVMKPGASLRVSCRTSGYTFTAYYIHWLRQAPGQGLEWMGWINPFRGAVNYPRKFQGRVTMTRDTSISTAYIELHSLISDDTAVYYCAIDRAGNDWYFDVWGAGTTVTVSS		77Lg_p.sbd(1>106)	EIVLTQSPGTLSLSPGERAILSCWASQSVSSNSLAWYQQKPGQAPRLLMFDASSRATGIPDRFSGSGSGTDFTLTIGRLEPEDFAVYFCQHYEFFGQGTEVQVDIK

### Sheet: S4 Table
S4 Table. Flow cytometry antibodies
Marker	Fluorophore	Clone	Vendor
Thy1.2	PE	53-2.1	BD Pharmingen
B220	FITC	RA3-6B2	eBioscience
B220	BV605	RA3-6B2	Biolegend
B220	BV711	RA3-6B2	Biolegend
IgM	PE	11/41	eBioscience
IgD	APC	11-26c.2a	Biolegend
Igl	PE	RML-12	Biolegend
Igk	biotin	RMK-12	Biolegend
IgG1	PE/Cy7	RMG1-1	Biolegend
CD93	APC	AA4.1	Biolegend
CD23	PE/Cy7	B3B4	Biolegend
CD21	PerCP/Cy5.5	7E9	Biolegend
CD45.1	APC	A20	Biolegend
GL7	PE	GL7	Biolegend
CD38	APC	90	Invitrogen
CD38	PerCP/Cy5.5	90	Biolegend
CD95	PE/Cy7	Jo2	BD Pharmingen
Streptavidin	APC	N/A	Biolegend
Streptavidin	PE	N/A	SouthernBiotech
Sytox blue	N/A	N/A	Invitrogen

### Sheet: S5 Table
S5 Table. Sequences of the recombinant proteins used in this study
A. eOD-GT8-hFcg4-Avi-His	MPMGSLQPLATLYLLGMLVASVLADTITLPCRPAPPPHCSSNITGLILTRQGGYSNDNTVIFRPSGGDWRDIARCQIAGTVVSTQLFLNGSLAEEEVVIRSEDWRDNAKSICVQLNTSVEINCTGAGHCNISRAKWNNTLKQIASKLREQYGNKTIIFKPSSGGDPEFVNHSFNCGGEFFYCDSTQLFNSTWFNSTGTSKYGPPCPSCPAPEFLGGPSVFLFPPKPKDTLMISRTPEVTCVVVDVSQEDPEVQFNWYVDGVEVHNAKTKPREEQFNSTYRVVSVLTVLHQDWLNGKEYKCKVSNKGLPSSIEKTISKAKGQPREPQVYTLPPSQEEMTKNQVSLTCLVKGFYPSDIAVEWESNGQPENNYKTTPPVLDSDGSFFLYSRLTVDKSRWQEG…
B. DeOD-GT8-hFcg4-Avi-His	MPMGSLQPLATLYLLGMLVASVLADTITLPCRPAPPPHCSSNITGLILTRQGGYSNDNTVIFRPSGGDWRDIARCQIAGTVVSTQLFLNGSLAEEEVVIRSEDWRDNAKSICVQLNTSVEINCTGAGHCNISRAKWNNTLKQIASKLREQYGNKTIIFKPSSGGRPEFVNHSFNCGGEFFYCDSTQLFNSTWFNSTGTSKYGPPCPSCPAPEFLGGPSVFLFPPKPKDTLMISRTPEVTCVVVDVSQEDPEVQFNWYVDGVEVHNAKTKPREEQFNSTYRVVSVLTVLHQDWLNGKEYKCKVSNKGLPSSIEKTISKAKGQPREPQVYTLPPSQEEMTKNQVSLTCLVKGFYPSDIAVEWESNGQPENNYKTTPPVLDSDGSFFLYSRLTVDKSRWQEG…
C. 426c.core-hFcg4-Avi-His	MPMGSLQPLATLYLLGMLVASVLAVWKEAKTTLFCASDAKAYEKEVHNVWATHACVPTDPNPQEVVLENVTENFNMWKNDMVDQMQEDVISIWDQSLKPCVKLTGGSTLTQACPKVTFDPIPIHYCAPAGYAILKCNNKTFNGKGPCNNVSTVQCTHGIKPVVSTQLLLNGSLAEEEIVIRSKDLSDNAKIIIVQLNKSVEIVCTRPNNGGSGSGGDIRQAYCNISGRNWSEAVNQVKKKLKEHFPHKNISFQSSSGGDLEITTHSFNCGGEFFYCNTSGLFNDTISNATIMLPCRIKQIINMWQEVGKAIYAPPIKGNITCKSDITGLLLLRDGGDTTDNTEIFRPGGGDMRDNWRSELYKYKVVEIKGSKYGPPCPSCPAPEFLGGPSVFLFPPKPK…
D. CH505.core-mFcg3-Avi-His	MPMGSLQPLATLYLLGMLVASVLAVWKEAKTTLFCASDAKAYEKEVHNVWATHACVPTDPNPQEMVLKNVTENFNMWKNDMVDQMHEDVISLWDQSLKPCVKLTGGSVITQACPKVSFDPIPIHYCAPAGYAILKCNNKTFTGTGPCNNVSTVQCTHGIKPVVSTQLLLNGSLAEGEIIIRSENIANNVKTIIVHLNESVKIECTRPNNGGSGSGGDIREAYCNINESKWNETLQRVSKKLKEYFPHKNITFQPSSGGDLEITTHSFNCGGEFFYCNTSSLFNRTYMANSTDMANSTETNSTRTITIHCRIKQIINMWQEVGRAMYAPPIAGNITCISNITGLLLTRDGGKNNAETFRPGGGNMKDNWRSELYKYKVVKIEGSEPRIPKPSTPPGSSCP…
E. CH505.gp120-mFcg3	MPMGSLQPLATLYLLGMLVASVLAVWKEAKTTLFCASDAKAYEKEVHNVWATHACVPTDPNPQEMVLKNVTENFNMWKNDMVDQMHEDVISLWDQSLKPCVKLTPLCVTLNCTNATASNSSIIEGMKNCSFNITTELRDKREKKNALFYKLDIVQLDGNSSQYRLINCNTSVITQACPKVSFDPIPIHYCAPAGYAILKCNNKTFTGTGPCNNVSTVQCTHGIKPVVSTQLLLNGSLAEGEIIIRSENITNNVKTIIVHLNESVKIECTRPNNKTRTSIRIGPGQAFYATGQVIGDIREAYCNINESKWNETLQRVSKKLKEYFPHKNITFQPSSGGDLEITTHSFNCGGEFFYCNTSSLFNRTYMANSTDMANSTETNSTRTITIHCRIKQIINMWQE…
F. CH505.gp120.v2-mFcg3	MPMGSLQPLATLYLLGMLVASVLAVWKEAKTTLFCASDAKAYEKEVHNVWATHACVPTDPNPQEMVLKNVTENFNMWKNDMVDQMHEDVISLWDQSLKPCVKLTPLCVTLNCTNATASNSSIIEGMKNCSFNITTELRDKREKKNALFYKLDIVQLDGNSSQYRLINCNTSVITQACPKVSFDPIPIHYCAPAGYAILKCNNKTFTGTGPCNNVSTVQCTHGIKPVVSTQLLLNGSLAEGEIIIRSENITNNVKTIIVHLNESVKIECTRPNNKTRTSIRIGPGQAFYATGQVIGDIREAYCNINESKWNETLQRVSKKLKEYFPHKNITFQPSSGGDLEITTHSFNCGGEFFYCNTSSLFNRTYMANSTDMANSTETNSTRTITIHCRIKQIINMWQE…
G. YU2.gp120	MPMGSLQPLATLYLLGMLVASVLAVWKEATTTLFCASDAKAYDTEVHNVWATHACVPTDPNPQEVKLENVTENFNMWKNNMVEQMHEDIISLWDQSLKPCVKLTPLCVTLNCTDLRNATNTTSSSWETMEKGEIKNCSFNITTSIRDKVQKEYALFYNLDVVPIDNASYRLISCNTSVITQACPKVSFEPIPIHYCAPAGFAILKCNDKKFNGTGPCTNVSTVQCTHGIRPVVSTQLLLNGSLAEEEIVIRSENFTNNAKTIIVQLNESVVINCTRPNNNTRKSINIGPGRALYTTGEIIGDIRQAHCNLSKTQWENTLEQIAIKLKEQFGNNKTIIFNPSSGGDPEIVTHSFNCGGEFFYCNSTQLFTWNDTRKLNNTGRNITLPCRIKQIINMWQEV…
H. 426c.SOSIP	MPMGSLQPLATLYLLGMLVASVLAAENLWVTVYYGVPVWKEAKTTLFCASDAKAYEKEVHNVWATHACVPTDPNPQEVVLENVTENFNMWKNDMVDQMQEDVISIWDQSLKPCVKLTPLCVTLNCTNVNVTSNSTNVNSSSTDNTTLGEIKNCSFDITTEIRDKTRKEYALFYRLDIVPLDNSSNPNSSNTYRLINCNTSTCTQACPKVTFDPIPIHYCAPAGYAILKCNNKTFNGKGPCNNVSTVQCTHGIKPVVSTQLLLNGSLAEEEIVIRSKNLSDNAKIIIVQLNKSVEIVCTRPNNNTRRSIRIGPGQTFYATDIIGDIRQAYCNISGRNWSEAVNQVKKKLKEHFPHKNISFQSSSGGDLEITTHSFNCGGEFFYCNTSGLFNDTISNATIM…
I. CH505.SOSIP	MPMGSLQPLATLYLLGMLVASVLAAENLWVTVYYGVPVWKEAKTTLFCASDAKAYEKEVHNVWATHACVPTDPNPQEMVLKNVTENFNMWKNDMVDQMHEDVISLWDQSLKPCVKLTPLCVTLNCTNATASNSSIIEGMKNCSFNITTELRDKREKKNALFYKLDIVQLDGNSSQYRLINCNTSVITQACPKVSFDPIPIHYCAPAGYAILKCNNKTFTGTGPCNNVSTVQCTHGIKPVVSTQLLLNGSLAEGEIIIRSENITNNVKTIIVHLNESVKIECTRPNNKTRTSIRIGPGQAFYATGQVIGDIREAYCNINESKWNETLQRVSKKLKEYFPHKNITFQPSSGGDLEITTHSFNCGGEFFYCNTSSLFNRTYMANSTDMANSTETNSTRTITI…
J. CH848.SOSIP	MPMGSLQPLATLYLLGMLVASVLAAENLWVTVYYGVPVWKEAKTTLFCASDARAYEKEVHNVWATHACVPTDPSPQELVLGNVTENFNMWKNDMVDQMHEDIISLWDQSLKPCVKLTPLCVTLICSDATVKTGTVEEMKNCSFNTTTEIRDKEKKEYALFYKPDIVPLSETNNTSEYRLINCNTSACTQACPKVTFEPIPIHYCAPAGYAILKCNDETFNGTGPCSNVSTVQCTHGIRPVVSTQLLLNGSLAEKEIVIRSENLTNNAKIIIVHLHTPVEIVCTRPNNNTRKSVRIGPGQTFYATGDIIGDIKQAHCNISEEKWNDTLQKVGIELQKHFPNKTIKYNQSAGGDMEITTHSFNCGGEFFYCNTSNLFNGTYNGTYISTNSSANSTSTITLQ…
K. QJX41594.1.SOSIP	MPMGSLQPLATLYLLGMLVASVLAAENLWVTVYYGVPVWKEAKTTLFCASDAKAYDKEVHNVWATHACVPTDPNPQELVLENVTENFNMWKNDMVDQMQEDIISLWDQSLKPCVKLTPLCVTLDCNNVTTSHNNTKVTSNYNDTMVGEMRNCSFNVTTELKDKKKKTYALFYKLDIVSLTDKSNDSTYRLINCNTSAITQACPKVTFEPIPIHYCAPAGFAILKCNNKTFNGTGPCNNVSTVQCTHGIKPVVSTQLLLNGSLAEEEIVIRSENLTNNAKTIIVHLNKSVDIVCTRPGNNTRKSVRIGPGQTFYATGEIIGDIRKAYCNISERKWNETLQEVSKKLKEHFPNKTIKFEPPSGGDLEITTHSFNCGGEFFYCNTSQLFNGTYMANRTCDTN…
L. JRFL.SOSIP	MPMGSLQPLATLYLLGMLVASVLAAENLWVTVYYGVPVWKEATTTLFCASDAKAYDTEVHNVWATHACVPTDPNPQEVVLENVTEHFNMWKNNMVEQMQEDIISLWDQSLKPCVKLTPLCVTLNCKDVNATNTTNDSEGTMERGEIKNCSFNITTSIRDEVQKEYALFYKLDVVPIDNNNTSYRLISCDTSVCTQACPKISFEPIPIHYCAPAGFAILKCNDKTFNGKGPCKNVSTVQCTHGIRPVVSTQLLLNGSLAEEEVVIRSDNFTNNAKTIIVQLKESVEINCTRPNNNTRKSIHIGPGRAFYTTGEIIGDIRQAHCNISRAKWNDTLKQIVIKLREQFENKTIVFNHSSGGDPEIVMHSFNCGGEFFYCNSTQLFNSTWNNNTEGSNNTEGNT…
M. AZ172138.1.SOSIP	MPMGSLQPLATLYLLGMLVASVLAAENLWVTVYYGVPVWREAKTTLFCASDAKAYEKEVHNVWATHACVPTDPNPQEMVLENVTENFNMWKNDMVDQMHEDIISLWDQSLKPCVKLTPLCVTLNCRNANFTKVKNSTIGNGNATSNATVKIDNSTIEEIKNCTFNVTTELRDKEKKEYALFYRLDIVPLNGNNNSNFSMYRLINCNTSVVTQACPKVSFDPIPIHYCAPAGFALLKCNNKTFNGTGPCNNVSTVQCTHGIKPVVSTQLLLNGSLAEEKIIIRSENLTNNIKTIIVHLNESVEIICTRPNNNTRKSVRIGPGQAFYATGDIIGDIRQAHCNISWKSWNETLHKVSEKLREHFPNKTIIFNSSSGGDLEITTHSFNCGGEFFYCNTSGLFN…
N. YU2.SOSIP	MPMGSLQPLATLYLLGMLVASVLAAENLWVTVYYGVPVWKEATTTLFCASDAKAYDTEVHNVWATHACVPTDPNPQEVKLENVTENFNMWKNNMVEQMHEDIISLWDQSLKPCVKLTPLCVTLNCTDLRNATNTTSSSWETMEKGEIKNCSFNITTSIRDKVQKEYALFYNLDVVPIDNASYRLISCNTSVITQACPKVSFEPIPIHYCAPAGFAILKCNDKKFNGTGPCTNVSTVQCTHGIRPVVSTQLLLNGSLAEEEIVIRSENFTNNAKTIIVQLNESVVINCTRPNNNTRKSINIGPGRALYTTGEIIGDIRQAHCNLSKTQWENTLEQIAIKLKEQFGNNKTIIFNPSSGGDPEIVTHSFNCGGEFFYCNSTQLFTWNDTRKLNNTGRNITLP…
O. ZM106.9.SOSIP	MPMGSLQPLATLYLLGMLVASVLAAENLWVTVYYGVPVWKEAKTTLFCASDAKAYEREVHNVWATHACVPTDPSPQEMVLENVTENFNMWKNDMVDQMHEDIISLWDQSLKPCVKLTPLCVTLKCVNVNATSKSNASATNDGSGEMKNCTFNITTEIRDKKRNESALFYKLDIVPLTNDNNSGEYRLINCNTSAMTQACPKVSFDPIPIHYCAPAGYAILKCNNKTFNGTGPCYNVSTVQCTHGIKPVVSTQLLLNGSLAEGEIIIRSENLTDNVKTIIVHLNESIHITCTRPNNNTRKSIRIGPGQTFYATGEIIGDIRKAYCNISEEKWNKALQEVGKKLKEHFPNKTIKFAPSSGGDLEITTHSFNCRGEFFYCNTSKLFNSTYMHNATSRNATNA…
